# A new approach of dissecting genetic effects for complex traits

**DOI:** 10.1101/2020.10.16.336180

**Authors:** Meng Luo, Shiliang Gu

**Author notes:** Correspondence and requests for materials should be addressed to Meng Luo or Shiliang Gu.

## Abstract

During the past decades, genome-wide association studies (GWAS) have been used to successfully identify tens of thousands of genetic variants associated with complex traits included in humans, animals, and plants. All common genome-wide association (GWA) methods rely on population structure correction to avoid false genotype and phenotype associations. However, population structure correction is a stringent penalization, which also impedes the identification of real associations. Here, we used recent statistical advances and proposed iterative screen regression (ISR), which enables simultaneous multiple marker associations and shown to appropriately correction population stratification and cryptic relatedness in GWAS. Results from analyses of simulated suggest that the proposed ISR method performed well in terms of power (sensitivity) versus FDR (False Discovery Rate) and specificity, also less bias (higher accuracy) in effect (PVE) estimation than the existing multi-loci (mixed) model and the single-locus (mixed) model. We also show the practicality of our approach by applying it to rice, outbred mice, and A.thaliana datasets. It identified several new causal loci that other methods did not detect. Our ISR provides an alternative for multi-loci GWAS, and the implementation was computationally efficient, analyzing large datasets practicable (n>100,000).
