## Supplementary Table 3 for "A new approach of dissecting genetic effects for complex traits"

### Sheet: Note
Supplementary Table 3. MAF: minor allele frequency. Effect : estimated effect of single SNP. R2(%): the phenotypic variation explained of single SNP. The individuals with missing phenotypes and the SNPs with MAF 5% were excluded. The critical value for significance was LOD 3.0 for FASTmrEMMA and others methods approximately 2.8E-07 P-value for MLLM, FarmCPU, GEMMA, CMLM and MLMM. The data set was…

### Sheet: ISR
Associated SNPs identified by ISR in Arabidopsis thaliana traits.
Phenotype	Gene Locus	Chr	SNP(bp)	ISR				Distance to gene (bp)	Start	End
				Effect	MAF	p-value	R2(%)	Distance to gene (bp)
LD	AT1G22750	1	8051936	-52.6506	0.175879	2.03261e-52	6.93454	0	8050770	8052930
	AT1G78260	1	29447099	10.2285	0.276382	3.15991e-08	0.40568	0	29446861	29450515
	AT1G33660	1	12199990	12.2038	0.251256	1.90404e-09	0.487696	-814	12197101	12200804
	AT1G05720	1	1718905	-14.3286	0.271357	7.90556e-14	0.812027	0	1717389	1718909
	AT2G22560	2	9588685	-58.3954	0.256281	4.67836e-58	8.64946	0	9585549	9589366
	AT2G45030	2	18573869	20.9222	0.331658	2.44001e-23	1.69983	0	18572191	18576970
	AT2G39430	2	16463523	-14.3358	0.211055	1.02527e-12	0.725089	0	16463347	16464531
	AT3G43240	3	15213940	-18.9959	0.427136	2.02405e-23	1.70866	0	15209831	15214947
	AT3G28857	3	10857602	-19.8293	0.346734	1.00663e-22	1.63369	-815	10855623	10856787
	AT3G30740	3	12367727	11.5477	0.427136	2.33899e-11	0.623264	89	12367816	12368146
	AT3G49260	3	18263311	16.748	0.165829	1.52582e-12	0.711886	0	18262290	18266021
	AT3G49115	3	18204490	-21.0386	0.497487	5.36659e-28	2.24548	1310	18205800	18205975
	AT4G00990	4	429928	32.2892	0.432161	7.17396e-39	3.88946	0	426847	431862
	AT4G29450	4	14480784	-25.6227	0.120603	1.65195e-20	1.40629	0	14478749	14482626
	AT4G05270	4	2695942	-14.9668	0.266332	1.10227e-14	0.88108	-614	2694939	2695328
	AT5G10170	5	3188328	-43.18	0.246231	9.21176e-52	6.75441	0	3187277	3190321
	AT5G59500	5	23987559	45.3739	0.165829	2.86496e-42	4.53331	-177	23985512	23987382
	AT5G07180	5	2229574	-25.1502	0.40201	2.59902e-33	2.97721	0	2227439	2233587
	AT5G32072	5	11450480	12.4571	0.38191	9.75579e-12	0.651271	0	11450044	11450532
	AT5G60680	5	24391630	-8.76454	0.467337	8.60936e-08	0.37726	-4326	24386010	24387304
LDV	AT1G06180	1	1888680	-6.94457	0.170854	2.10002e-35	7.23154	682	1889362	1891276
	AT1G24530	1	8696395	-2.54135	0.41206	4.37161e-15	2.01909	-1690	8692630	8694705
	AT1G65485	1	24345241	2.3628	0.226131	5.02223e-10	1.16795	1483	24346724	24347264
	AT1G13080	1	4459928	-2.20834	0.422111	4.16486e-11	1.33814	0	4459002	4460996
	AT2G17150	2	7467470	4.33366	0.20603	9.80149e-26	4.33343	0	7466687	7471586
	AT2G31010	2	13200177	3.49545	0.38191	1.13705e-22	3.58528	-39	13193954	13200138
	AT2G38770	2	16205846	-3.18301	0.135678	6.24383e-11	1.31004	0	16202942	16210428
	AT3G51360	3	19067268	2.12249	0.487437	6.0383e-12	1.4744	-534	19064203	19066734
	AT3G14470	3	4858217	2.88499	0.180905	6.93774e-12	1.46448	0	4857464	4861293
	AT3G48610	3	18014862	-1.91824	0.326633	1.6502e-09	1.08878	-658	18011475	18014204
	AT4G30850	4	15021134	-3.17434	0.19598	1.05575e-11	1.43459	0	15020182	15022505
	AT4G11030	4	6740889	-3.96939	0.211055	5.25142e-21	3.20841	0	6738068	6742424
	AT4G01550	4	674585	3.9196	0.231156	1.55781e-19	2.89132	0	673862	676445
	AT4G28230	4	13996527	-3.12997	0.266332	1.97714e-15	2.0823	0	13995779	13997307
	AT4G37810	4	17779506	-1.99915	0.316583	8.13054e-09	0.984805	1223	17780729	17781813
	AT5G45840	5	18598041	-7.42075	0.175879	1.675e-38	8.36388	-134	18593917	18597907
	AT5G45116	5	18234472	4.40705	0.105528	5.38236e-16	2.18749	0	18233906	18237928
	AT5G51670	5	20993284	4.13532	0.175879	5.48321e-21	3.20428	140	20993424	20995644
SDV	AT1G22080	1	7792894	-36.0988	0.160804	1.42097e-48	9.05616	0	7792192	7795440
	AT1G33600	1	12182727	-22.6857	0.150754	5.94506e-35	4.82916	0	12180483	12184528
	AT1G67660	1	25365036	8.24958	0.266332	2.7402e-11	0.895889	0	25363502	25365314
	AT1G48095	1	17760534	10.6258	0.150754	1.06002e-11	0.940349	0	17760142	17761998
	AT2G25080	2	10668186	14.0942	0.160804	1.59444e-20	2.06355	0	10667898	10670127
	AT2G06190	2	2424318	-16.6766	0.175879	1.90703e-26	3.03546	-227	2423152	2424091
	AT2G07730	2	3569396	-9.14611	0.19598	1.67634e-10	0.812905	0	3566140	3569597
	AT2G47230	2	19389141	11.2498	0.135678	1.91021e-12	1.02224	0	19386966	19390234
	AT3G49210	3	18245441	-53.1177	0.110553	1.66101e-53	11.1452	-3917	18238044	18241524
	AT3G49560	3	18371265	32.5832	0.100503	1.16878e-29	3.65197	0	18370521	18372139
	AT3G54210	3	20068953	15.3887	0.140704	6.75558e-17	1.55959	-339	20067540	20068614
	AT3G06410	3	1947317	8.87465	0.150754	9.24778e-09	0.637367	0	1947012	1949916
	AT3G28020	4	10416808	-15.1108	0.477387	1.18226e-30	3.85718	1098	10417906	10419149
	AT4G33670	4	16170778	10.7776	0.226131	3.85509e-16	1.46227	0	16169523	16171631
	AT4G08630	4	5507135	-11.081	0.231156	2.00566e-14	1.25078	0	5506809	5512046
	AT5G19770	5	6685573	-58.0498	0.130653	1.9419e-66	18.6437	-829	6682420	6684744
	AT5G56605	5	22913627	11.208	0.19598	3.86842e-15	1.33731	1664	22915291	22916027
	AT5G35980	5	14133541	-17.3774	0.291457	4.24009e-27	3.1553	0	14127960	14136351
	AT5G16210	5	5291594	10.5016	0.175879	7.84028e-12	0.954605	0	5290696	5298169
	AT5G13210	5	4216474	9.41588	0.180905	2.36844e-09	0.69574	0	4213955	4216908
	AT5G17900	5	5924120	6.41917	0.291457	2.16566e-08	0.601546	252	5924372	5927041
	AT5G22800	5	7619914	7.44031	0.281407	7.14561e-08	0.552121	0	7615747	7620278
SD	AT1G44542	1	16864417	-30.8112	0.20603	4.63685e-43	4.93753	414	16864831	16866787
	AT1G06440	1	1964377	-18.6129	0.38191	3.87262e-28	2.34741	0	1963301	1965209
	AT1G21290	1	7450037	-22.3417	0.351759	1.51391e-35	3.47157	0	7449964	7450695
	AT1G49300	1	18235051	23.0767	0.125628	2.01467e-24	1.88081	0	18234679	18237543
	AT1G29740	1	10411337	18.4757	0.361809	5.82719e-30	2.59853	0	10407220	10413119
	AT1G43560	1	16396166	13.349	0.170854	1.09083e-13	0.820564	1813	16397979	16399880
	AT1G52200	1	19444915	8.67594	0.286432	4.48128e-10	0.542813	-1284	19441636	19443631
	AT3G50920	3	18923922	-49.4967	0.150754	5.13358e-55	8.18705	-150	18922304	18923772
	AT3G28857	3	10855475	-23.0588	0.256281	5.27233e-29	2.46481	148	10855623	10856787
	AT3G61990	3	22957278	-18.8732	0.180905	1.55262e-22	1.6654	0	22957054	22959018
	AT3G58480	3	21630818	11.2573	0.105528	2.97125e-09	0.484448	0	21629072	21632116
	AT3G42470	3	14594414	11.1527	0.105528	4.62413e-08	0.402779	0	14594163	14599355
	AT3G33595	3	14044875	7.43449	0.326633	3.45488e-08	0.411284	0	14039966	14046583
	AT3G05010	3	1391098	-17.7258	0.110553	1.11715e-17	1.17027	0	1389371	1391675
	AT4G37520	4	17632478	27.3614	0.361809	7.416e-46	5.58487	0	17631500	17633249
	AT4G12020	4	7202446	11.8743	0.442211	2.53178e-16	1.04608	0	7201522	7209692
	AT4G39350	4	18295031	-12.8213	0.39196	5.58671e-19	1.29499	1357	18296388	18302192
	AT4G13400	4	7788654	7.78773	0.346734	7.60964e-09	0.456067	0	7787622	7791292
	AT5G45840	5	18595015	-27.4863	0.180905	1.60091e-30	2.679	0	18593917	18597907
	AT5G45620	5	18504075	11.7438	0.155779	2.02486e-10	0.567838	0	18501486	18504144
	AT5G45620	5	25407568	-18.8068	0.160804	2.44643e-20	1.43126	0	25406252	25408456
FLC	AT1G06270	1	1918261	-0.325893	0.371859	3.58961e-11	1.50577	0	1917991	1919760
	AT1G27980	1	9750747	-0.856339	0.100503	7.28589e-23	4.08442	0	9748506	9752769
	AT1G18500	1	6371569	-0.490213	0.19598	1.15179e-15	2.38033	0	6369966	6373080
	AT1G65540	1	24362443	-0.374776	0.211055	6.43238e-11	1.46032	0	24362045	24366466
	AT1G12640	1	4303990	-0.661953	0.130653	4.46796e-20	3.37613	0	4303280	4305907
	AT1G64035	1	23756925	-0.551968	0.145729	4.10094e-17	2.69141	0	23755496	23757736
	AT1G62510	1	23139475	0.508822	0.241206	4.43348e-18	2.90736	-2221	23136366	23137254
	AT1G52180	1	19426715	-0.603833	0.125628	2.83309e-15	2.29892	-787	19424944	19425928
	AT2G46760	2	19216825	0.778453	0.221106	4.92461e-31	6.57617	-1615	19212881	19215210
	AT2G20340	2	8781207	-0.511971	0.356784	4.91742e-20	3.36603	0	8779667	8782789
	AT2G12945	2	5322439	-0.479403	0.115578	7.79162e-12	1.6267	464	5322903	5323624
	AT3G52860	3	19592297	-0.396215	0.261307	2.84749e-11	1.52393	0	19591848	19592768
	AT3G19025	3	6563446	-0.355157	0.396985	7.97399e-13	1.81228	0	6562629	6563635
	AT4G18720	4	10301237	0.469991	0.477387	1.1799e-20	3.51776	-9	10299945	10301228
	AT5G35605	5	13806210	-0.657467	0.135678	6.50053e-20	3.33673	-228	13805982	13806054
	AT5G23920	5	8073597	-0.931929	0.120603	1.66471e-26	5.11296	0	8073222	8072486
	AT5G42930	5	17214200	-0.588125	0.38191	1.58988e-26	5.11894	0	17210533	17214220
	AT5G37880	5	15086491	-0.510943	0.291457	6.2196e-20	3.34136	-1503	15084460	15084988
	AT5G28600	5	10600128	0.75599	0.150754	4.20115e-24	4.42073	0	10597809	10603450
	AT5G20780	5	7037584	-0.311216	0.437186	7.67891e-11	1.44659	0	7035605	7038469
	AT5G35915	5	14045559	-0.355434	0.19598	8.01165e-09	1.09918	0	14044866	14045859
	AT5G14440	5	4656757	-0.412176	0.110553	3.89384e-08	0.986501	0	4655903	4657907
	AT5G52930	5	21470908	0.51126	0.150754	1.40389e-11	1.57977	0	21470299	21471861
FRI	AT1G59930	1	22061314	0.568101	0.417085	2.09795e-27	13.1884	0	22060924	22061516
	AT1G47380	1	17370641	-0.450707	0.311558	5.41088e-19	7.66944	1730	17372371	17376091
	AT2G27310	2	11687395	-0.468539	0.487437	2.68596e-22	9.66224	-2053	11685342	11685342
	AT2G34040	2	14381533	0.458368	0.155779	1.27744e-13	4.8491	0	14377722	14382673
	AT3G45660	3	16763952	-0.25049	0.266332	2.17956e-07	2.14469	0	16761716	16764439
	AT3G55060	3	20405134	-0.441654	0.105528	1.69738e-10	3.42286	0	20402963	20407103
	AT3G50580	3	18769512	0.242805	0.341709	1.01258e-07	2.27506	0	18768631	18769519
	AT4G00650	4	268809	0.882232	0.180905	9.21217e-34	18.4612	92	268901	271503
	AT4G14965	4	8553352	-0.342217	0.20603	3.01302e-09	2.89273	0	8551244	8553618
	AT4G01925	4	833558	-0.307231	0.211055	8.01701e-10	3.13395	0	833063	834340
	AT5G66860	5	26702797	0.530735	0.180905	8.15957e-19	7.56773	-95	26700986	26702702
	AT5G08565	5	2775754	0.477545	0.492462	1.6023e-20	8.56512	143	2775897	2777474
	AT5G47620	5	19303116	-0.381445	0.150754	7.14429e-11	3.58676	0	19302190	19304950
	AT5G44510	5	17930307	0.317186	0.326633	2.7557e-12	4.22198	0	17929558	17934222
	AT5G13630	5	4387013	0.274887	0.276382	1.55037e-08	2.60077	294	4387307	4392429
FT10	AT1G48900	1	18087064	-9.02689	0.271357	1.95744e-29	4.49216	0	18084715	18087934
	AT1G35270	1	12941238	-5.43642	0.296482	5.73304e-15	1.74407	0	12939484	12941647
	AT1G33680	1	12204210	8.43999	0.100503	1.99844e-15	1.81523	0	12203945	12208698
	AT2G32350	2	13735032	-11.1746	0.266332	5.08633e-34	5.61674	0	13734945	13735788
	AT2G04560	2	1591608	7.4912	0.422111	1.45522e-23	3.24371	0	15901182	1592703
	AT2G10833	2	4267332	4.92073	0.155779	4.98551e-08	0.771444	38	4267370	4268691
	AT3G06640	3	2078304	4.836	0.291457	1.52409e-11	1.23977	0	2074185	2078613
	AT3G13250	3	4282395	-4.11063	0.482412	1.25249e-10	1.11319	-919	4276747	4281476
	AT4G09584	4	6061577	7.86058	0.316583	2.3105e-25	3.60516	-112	6059809	6061465
	AT4G14400	4	8295454	4.86458	0.291457	3.35806e-12	1.33274	0	8294165	8299195
	AT4G27650	4	13807277	4.48171	0.447236	7.03714e-12	1.28705	0	13803268	13808031
	AT4G00985	4	425572	11.4201	0.276382	3.06727e-37	6.49498	-784	424717	424788
	AT5G36890	5	14544405	10.97	0.422111	2.04579e-38	6.83548	0	14541289	14546230
	AT5G19390	5	6534392	-20.2731	0.120603	1.36115e-49	10.6809	0	6531529	6538557
	AT5G45850	5	18599929	-6.45518	0.326633	3.14672e-17	2.10454	0	18599746	18601661
	AT5G43430	5	17453912	10.4293	0.376884	2.43283e-36	6.24183	0	17453517	17455297
	AT5G40530	5	16236123	-6.59095	0.351759	3.01074e-21	2.80403	0	16234461	16236311
	AT5G50920	5	20719119	-6.75836	0.201005	2.43721e-14	1.64783	0	20715453	20720681
	AT5G44800	5	18081875	-6.47971	0.120603	6.98273e-12	1.28753	1402	18083277	18093907
	AT5G16200	5	5290064	-3.63317	0.442211	2.7833e-08	0.803559	0	5289401	5290506
	AT5G27600	5	9741946	4.74341	0.457286	9.0938e-13	1.41446	546	9742492	9747024
FT16	AT1G09060	1	2925477	-15.8266	0.236181	1.47331e-08	2.03481	0	2921064	2925826
	AT1G17150	1	5866240	-36.9498	0.130653	3.14658e-22	7.19377	0	5865707	5867495
	AT1G24540	1	8698454	13.4182	0.477387	2.61248e-09	2.27067	1196	8699650	8701458
	AT2G12020	2	4842944	-35.4333	0.115578	1.79698e-19	5.99491	0	4842128	4845947
	AT2G29125	2	12520142	-12.2437	0.361809	3.18318e-08	1.93142	3134	12523276	12524193
	AT3G08950	3	2727097	-23.349	0.110553	2.0955e-10	2.62397	96	2727193	2729656
	AT3G61990	3	22957278	-30.2669	0.180905	2.02048e-21	6.83338	0	22957054	22959018
	AT3G43586	3	15507343	13.1131	0.407035	1.54061e-09	2.34371	325	15507668	15509301
FT16	AT4G18250	4	10090624	-24.1347	0.19598	1.40131e-17	5.2217	0	10087343	10091963
	AT4G29490	4	14490551	17.1221	0.271357	3.86384e-11	2.86693	0	14487883	14491620
	AT4G07806	4	4626537	14.8093	0.331658	5.09478e-10	2.49831	0	4623668	4627657
	AT4G14730	4	8445577	14.8828	0.170854	1.18655e-07	1.75722	2789	8448366	8450174
	AT5G07315	5	2308160	-41.822	0.115578	1.2671e-23	7.83479	1303	2309463	2309548
FT22	AT1G11740	1	3962525	-25.628	0.356784	8.35132e-22	2.25759	529	3963054	3966850
	AT1G52930	1	19713470	-33.3299	0.281407	8.1093e-28	3.20743	-162	19711179	19713308
	AT1G23350	1	8293817	-25.015	0.442211	1.37893e-24	2.67754	0	8293020	8294264
	AT1G65110	1	24185121	-19.4308	0.472362	1.38472e-17	1.67937	0	24183949	24188726
	AT1G13220	1	4515088	-18.2268	0.487437	1.92618e-13	1.17421	376	4515464	4520306
	AT1G09040	1	2915866	-20.3972	0.175879	1.75241e-08	0.643159	-460	2911250	2915406
	AT1G43300	1	16336035	13.6112	0.316583	2.80883e-09	0.723184	0	16335700	16338706
	AT2G35630	2	14971763	-57.4265	0.130653	9.63644e-31	3.72965	0	14966574	14980761
	AT2G37390	2	15692939	-41.3435	0.115578	1.44177e-26	2.9968	1099	15694038	15695999
	AT2G21980	2	9358434	-36.8113	0.145729	5.88643e-25	2.73582	448	9358882	9359061
	AT3G20340	3	7093619	-34.9451	0.417085	1.09845e-34	4.50355	-93	7092765	7093526
	AT3G52010	3	19296088	-19.338	0.487437	1.69738e-16	1.54093	50	19296138	19298171
	AT3G10780	3	3375759	-23.2377	0.170854	2.12974e-14	1.28564	0	3375105	3376335
	AT3G03776	3	955081	-12.6898	0.306533	1.67248e-07	0.547195	0	954021	955371
	AT4G18060	4	10028819	-35.8964	0.140704	2.12874e-24	2.64805	0	10026650	10030033
	AT4G01260	4	529188	-29.3918	0.477387	3.56591e-25	2.77041	0	528570	529547
	AT4G12210	4	7281670	16.2732	0.477387	1.2812e-11	0.970047	0	7281308	7281919
	AT4G04655	4	2363506	-15.1898	0.396985	1.81473e-10	0.846531	0	2357418	2364944
	AT4G18160	4	10055022	23.6477	0.105528	4.4046e-11	0.911992	0	10055379	10058185
	AT5G36320	5	14327423	-55.5122	0.115578	4.99715e-40	5.69518	-166	14326901	14327257
	AT5G39440	5	15783607	18.5584	0.266332	3.53809e-13	1.14397	0	15781907	15784699
	AT5G45550	5	18464309	-17.2731	0.472362	9.17778e-14	1.21138	0	18462107	18465097
FTGH	AT1G18500	1	6371569	-34.7035	0.19598	3.57123e-44	5.67714	0	6368966	6373080
	AT1G27565	1	9574246	-33.1501	0.130653	3.01524e-42	5.21771	304	9574550	9575189
	AT1G34320	1	12525319	19.2247	0.38191	1.442e-36	4.01905	-942	12520059	12524377
	AT1G06400	1	1953117	-16.6382	0.226131	4.2701e-22	1.80062	-237	1950596	1952880
	AT1G66090	1	24604881	11.3205	0.336683	9.23101e-17	1.21328	-118	24602033	24604763
	AT1G35960	1	13392565	-15.0838	0.115578	1.51982e-15	1.09315	0	13390829	13396127
	AT1G08220	1	2582432	11.0957	0.125628	1.13074e-09	0.577183	0	2581022	2583390
	AT1G27870	1	9707533	10.0817	0.135678	4.95339e-09	0.52679	-235	9706657	9707298
	AT2G22620	2	9606657	-40.373	0.180905	6.93023e-53	8.15408	0	9604772	9610661
	AT2G02930	2	852810	-15.2267	0.311558	2.65027e-26	2.34175	-459	851156	852351
	AT2G35170	2	14828053	12.5765	0.19598	2.45102e-13	0.887161	0	14827360	14829844
	AT3G51050	3	18959000	-44.9417	0.135678	1.61392e-49	7.113	-1037	18953842	18957963
	AT3G23550	3	8451588	8.52719	0.492462	5.252e-13	0.857561	-789	8448273	8450799
	AT4G10040	4	6278227	24.8215	0.125628	1.32415e-31	3.13818	0	6276948	6278622
	AT4G08098	4	5006587	14.1622	0.251256	1.02537e-20	1.63866	0	5006541	5007166
	AT4G13720	4	7968531	12.1084	0.296482	2.01962e-18	1.38515	0	7966805	7968965
	AT4G00630	4	266533	-18.0498	0.266332	4.21823e-29	2.74499	0	261246	268097
	AT4G20330	4	10983218	10.6556	0.326633	1.66555e-16	1.18757	0	10982517	10984521
	AT4G37330	4	17562270	9.11884	0.21608	7.09217e-11	0.674706	47	17562317	17564763
	AT5G26860	5	9456661	-23.7778	0.21608	1.29638e-34	3.65524	0	9450952	9457000
	AT5G58720	5	23722070	7.01087	0.321608	3.10618e-08	0.465718	0	23719695	23723175
LN10	AT1G53140	1	19802665	-12.9342	0.100503	1.88883e-25	8.64811	0	19799188	19802675
	AT1G77410	1	29089052	-7.5763	0.135678	1.14453e-14	4.00474	0	29088657	69093264
	AT1G22570	1	7978529	-5.30434	0.155779	8.30691e-10	2.35237	0	7976424	7978810
	AT1G70340	1	26505033	-4.54655	0.130653	2.25335e-07	1.61431	0	26503961	26506672
	AT2G26370	2	11225978	6.20203	0.361809	6.28714e-18	5.25624	0	11224565	11226235
	AT2G19500	2	8445376	4.8435	0.180905	2.02085e-09	2.2314	0	8444204	8447355
	AT3G28857	3	10855686	-4.23608	0.296482	1.74136e-08	1.9444	0	10855623	10856787
	AT3G07005	3	2212293	-4.39542	0.38191	6.47825e-11	2.70772	0	2212063	2212742
	AT4G33180	4	16001938	-9.69357	0.155779	8.66076e-21	6.4586	0	16000015	16002269
	AT5G53420	5	21675015	-11.2114	0.100503	3.3302e-24	8.03306	0	21673432	21675803
	AT5G34854	5	13116530	-4.42543	0.467337	7.60037e-12	3.01572	0	13115071	13117684
	AT5G66650	5	26605724	-3.65394	0.477387	7.76126e-08	1.75026	0	26603003	26607012
	AT5G45760	5	18561961	-4.02979	0.356784	4.79538e-09	2.11522	0	18561033	18563202
LN16	AT1G79280	1	29829592	-9.31879	0.497487	2.3852e-23	2.40163	0	29818970	29833016
	AT1G63210	1	23445489	-7.44849	0.190955	3.60239e-12	0.97595	0	23443688	23447354
	AT1G72790	1	27395758	-10.09	0.175879	1.03745e-15	1.37519	0	27394598	27396799
	AT2G42050	2	17545394	9.95251	0.472362	5.59984e-25	2.6536	746	17546140	17546559
	AT2G04780	2	1676424	7.50152	0.130653	1.4855e-09	0.708536	293	1676717	1678455
	AT2G17525	2	7623361	7.59947	0.180905	1.41508e-10	0.810272	465	7623826	7626186
	AT2G47310	2	19424069	-6.62376	0.457286	9.93494e-13	1.03611	0	19423589	19427277
	AT3G29630	3	11446745	9.47179	0.175879	7.40526e-16	1.39267	257	11447002	11448675
	AT3G21580	3	7601731	-6.58116	0.281407	3.04988e-11	0.878512	91	7601822	760899
	AT3G44326	3	16002803	5.37951	0.256281	3.67791e-08	0.575073	-640	16000879	16002163
	AT4G01245	4	528023	-20.7756	0.170854	1.25107e-43	6.64053	0	527591	528144
	AT4G31880	4	15420642	15.1539	0.150754	4.3476e-27	2.99917	0	15418947	15424311
	AT4G14930	4	8540043	7.04347	0.422111	8.75005e-15	1.26646	0	8538586	8541899
	AT4G12890	4	7547911	8.56467	0.160804	9.47739e-13	1.03833	-269	7546292	7547642
	AT4G03470	4	1543059	-4.37608	0.427136	2.19551e-07	0.503441	0	1542018	1544457
	AT5G03190	5	759511	-40.4187	0.125628	5.11721e-66	15.6478	0	758374	760382
	AT5G07980	5	2551768	-37.8199	0.115578	1.70382e-62	13.7935	0	2549038	2555724
	AT5G14480	5	4668076	-19.0871	0.376884	5.16015e-52	9.32	0	4667774	4670213
	AT5G29075	5	11137764	-15.1951	0.140704	5.52711e-26	2.81553	0	11136149	11146651
	AT5G43285	5	17369768	12.6787	0.100503	5.0888e-19	1.79037	705	17370473	17370857
	AT5G11280	5	3598069	9.83812	0.341709	2.02232e-20	1.97931	0	3597216	3598687
	AT5G44350	5	17864747	-5.55839	0.477387	7.87801e-11	0.836143	0	17864376	17865756
LN22	AT1G18500	1	6369609	-48.2987	0.155779	3.5108e-27	3.98305	0	6368966	6373080
	AT1G20132	1	6980763	-37.3917	0.170854	4.93083e-30	4.651	501	6981264	6983627
	AT1G33140	1	12024494	-27.1117	0.226131	5.97269e-22	2.90009	0	12023225	12024783
	AT1G61080	1	22496296	23.6724	0.201005	1.26977e-15	1.803	0	22492878	22497267
	AT1G61060	1	22488429	30.4956	0.170854	3.97823e-20	2.56165	119	22488548	22489711
	AT1G11710	1	3949888	-18.1711	0.231156	4.00393e-10	1.01046	0	3948714	3951359
	AT1G79930	1	30065751	-14.6539	0.427136	1.3993e-10	1.07112	0	30063448	30067589
	AT2G29960	2	12769967	-57.0966	0.140704	7.33579e-44	8.85913	0	12767610	12770668
	AT2G44745	2	18446546	-68.0851	0.110553	6.34182e-37	6.52672	657	18447203	18449093
	AT3G42820	3	14921656	-41.9499	0.21608	3.86762e-32	5.18281	0	14921037	14927032
	AT3G16420	3	5579959	-54.2607	0.125628	1.4228e-36	6.42134	0	5579290	5581032
	AT3G30220	3	11877308	-13.975	0.422111	2.76282e-10	1.03176	558	11877866	11878458
	AT3G53390	3	19791951	-16.6793	0.18593	1.98883e-09	0.919691	515	19792466	19796807
	AT4G19045	4	10437933	-32.5522	0.376884	1.43809e-32	5.2956	91	10438024	10439900
	AT4G09800	4	6174494	15.9627	0.281407	2.76045e-10	1.03181	0	6173712	6175200
	AT4G21130	4	11274368	14.9054	0.226131	1.89946e-08	0.795378	0	11274296	11276299
	AT4G10720	4	6608001	18.4458	0.160804	2.65395e-09	0.903572	0	6607797	6609559
	AT5G02250	5	455728	-59.03	0.130653	1.45224e-36	6.41869	0	454777	459696
	AT5G02410	5	517339	42.635	0.165829	2.83114e-27	4.00402	0	516985	519850
	AT5G50950	5	20731972	-20.3308	0.321608	5.76439e-15	1.70093	0	20729431	20733941
	AT5G51590	5	20957685	24.0197	0.211055	7.49848e-16	1.83903	0	20956510	20959409
	AT5G03555	5	898929	-19.0567	0.180905	4.02685e-11	1.14415	0	898165	900298
8WGHLN	AT1G47840	1	17617737	-5.20303	0.160804	1.93852e-13	4.29011	0	17616051	17619011
	AT1G32120	1	11555195	-5.83453	0.140704	4.85448e-15	4.99746	0	11552426	11556391
	AT1G35580	1	13128269	-3.89975	0.291457	3.03587e-13	4.20655	-2941	13122082	13125328
	AT2G06902	2	2804997	-8.48426	0.110553	2.47239e-22	8.72479	-363	2803448	2804634
	AT3G29300	3	11244710	4.88739	0.140704	5.69766e-11	3.27002	2040	11246750	11247873
	AT4G28160	4	13980705	4.21906	0.175879	1.22911e-12	3.94946	0	13980316	13981001
	AT4G00955	4	409692	4.5596	0.306533	6.45331e-18	6.36402	2415	412107	413810
	AT4G10370	4	6427512	-3.69642	0.145729	5.3775e-10	2.88959	-1834	6423353	6425678
	AT5G63440	5	25407568	-9.09004	0.160804	5.55154e-32	15.2024	0	25406252	25408456
	AT5G20660	5	6990332	-6.13311	0.105528	9.85416e-14	4.41716	0	6986180	6991139
	AT5G44870	5	18114205	3.39755	0.251256	1.53594e-10	3.10042	256	18114461	18119006
	AT5G48410	5	19620509	-4.6641	0.150754	1.58532e-10	3.09505	0	19620267	19623425
	AT5G28060	5	10071850	-3.16773	0.366834	4.48149e-11	3.31145	-951	10069440	10070899
	AT5G24830	5	8533393	4.868	0.120603	5.69625e-10	2.87999	0	8530915	8533867
At1CFU2	AT1G17950	1	6178786	1.32684	0.18593	5.19196e-30	17.6576	0	6177481	6179289	6178786	6228786
	AT1G14510	1	4965316	-0.543077	0.407035	3.60577e-12	4.93145	-801	4961594	4964515
	AT1G43320	1	16355159	0.428607	0.432161	1.08867e-08	3.16161	1603	16356762	16357118
	AT1G66680	1	24867379	0.450921	0.492462	2.13459e-10	4.00562	0	24866095	24869087
	AT3G10230	3	3164708	0.839737	0.231156	5.85126e-18	8.33503	0	3164075	3166038
	AT3G43860	3	15707436	-1.03788	0.110553	1.40143e-19	9.40044	0	15706954	15709989
	AT3G28160	3	10495257	-0.773634	0.407035	1.36638e-20	10.092	0	10494656	10496791
	AT3G43302	3	15249060	-0.523535	0.437186	2.03995e-12	5.06481	0	15246180	15250302
	AT3G30816	3	12513394	0.462799	0.316583	3.78185e-09	3.38402	-10	12511659	12513384
	AT4G23360	4	12203010	-1.06097	0.341709	9.34046e-30	17.4234	0	12202903	12204828
	AT4G28760	4	14210564	0.886162	0.341709	9.78937e-23	11.631	0	14207460	14212050
	AT4G06614	4	3730773	0.597388	0.39196	3.21338e-14	6.06809	0	3730027	3731235
	AT4G00440	4	196902	-0.696021	0.482412	2.51336e-19	9.2302	0	193528	198582
	AT4G30990	4	15090549	0.677019	0.447236	2.4789e-17	7.9367	0	15084098	15097986
	AT4G21120	4	11273772	-0.49152	0.311558	5.8392e-10	3.78517	0	11269985	11274007
	AT4G04810	4	2442220	-0.640054	0.462312	9.95447e-16	6.95176	0	2441241	2442785
RPGH	AT1G31870	1	11441933	-6.41263	0.150754	9.33282e-31	14.4884	-1658	11436719	11440275
	AT1G49560	1	18343140	3.18609	0.20603	1.1901e-13	4.19318	0	18342451	1834452
	AT1G44542	1	16863169	5.15216	0.221106	7.38163e-24	9.52884	1662	16864831	16866787
	AT1G61650	1	22750695	2.28709	0.226131	5.25037e-09	2.37332	270	22750965	22751562
	AT1G35520	1	13081902	-1.88077	0.291457	1.83487e-07	1.83873	917	13082819	13085830
	AT2G07070	2	2933672	5.01092	0.160804	6.34306e-22	8.35394	0	2932228	2934314
	AT3G10815	3	3386236	3.53406	0.190955	6.20519e-14	4.3149	0	3384807	3386533
	AT3G01750	3	271465	3.20974	0.447236	3.32952e-17	5.8219	0	270221	272976
	AT4G20210	4	10915145	3.34959	0.39196	7.84429e-20	7.17575	0	109113470	10918371
	AT4G16810	4	9463373	-2.54957	0.39196	1.76593e-13	4.12006	-1120	9459870	9462253
	AT4G10990	4	6724897	-2.94283	0.467337	7.18444e-16	5.18447	90	6724987	6729975
	AT4G35680	4	16918519	-2.92276	0.130653	8.06673e-10	2.6687	0	16917892	16918897
	AT5G45940	5	18630841	4.35598	0.407035	9.06944e-24	9.47261	-135	18629562	18630706
	AT5G26940	5	9481021	-3.97627	0.160804	7.08209e-16	5.18738	0	9480308	9482818
	AT5G48410	5	19623357	-4.8664	0.110553	6.10648e-13	3.89329	0	19620267	19623425
	AT5G01200	5	77162	2.40496	0.477387	3.71964e-12	3.57131	0	76872	78543
	AT5G28440	5	10368265	-2.48659	0.321608	1.85018e-12	3.6946	0	10367671	10368317
	AT5G25205	5	8719365	-4.36036	0.135678	1.57378e-12	3.72337	0	8718571	8723552
	AT5G38210	5	15263413	2.20892	0.261307	5.41289e-08	2.01859	0	15260750	15265630

### Sheet: FarmCPU
Associated SNPs identified by FarmCPU in Arabidopsis thaliana traits.
Phenotype	Gene	Chr	SNP(bp)	FarmCPU				Distance to gene (bp)	Start	End
				Effect	MAF	p-value	R2(%)	Distance to gene (bp)
LD	AT1G11592	1	3895353	-41.5091	0.18593	1.67e-13	6.23269	0	3895179	3896934
	AT1G23510	1	8341601	-19.712	0.432161	1.71e-09	2.27883	0	8341388	8342796
	AT2G22620	2	9611587	-35.9399	0.276382	1.36e-14	6.17378	-926	9604772	9610661
	AT3G10380	3	3223993	25.3905	0.125628	2.07e-07	1.6924	0	3219507	3229034
	AT3G16490	3	5607052	-28.9845	0.261307	1.69e-11	3.87548	-1287	5603848	5605765
	AT3G44480	3	16092053	18.3729	0.18593	1.03e-07	1.22109	0	16090460	16096477
	AT3G55380	3	20533507	-20.7426	0.155779	2.75e-07	1.35229	-222	20531069	20533285
	AT4G03430	4	1517051	-36.1083	0.110553	1.21e-08	3.06396	0	1516030	1520563
	AT5G06660	5	2047037	-30.2875	0.165829	2.29e-08	3.03266	0	2046785	2047961
LDV	AT2G44745	2	18446546	-7.96558	0.110553	1.31739e-15	9.51379	0	18447203	18449093
	AT3G06650	3	2081783	2.69548	0.236181	2.67796e-07	1.99866	0	2079033	2083472
	AT3G48745	3	18068801	-3.6371	0.236181	3.70277e-09	3.63894	0	18069078	18069149
	AT4G33010	4	15930436	-4.20101	0.155779	4.23513e-08	3.53917	0	15926652	15931422
	AT5G63440	5	25407568	-3.49577	0.160804	3.72392e-08	2.51463	0	25406252	25408456
SDV	AT1G01190	1	81854	13.482	0.386935	5.23e-08	3.52275	1130	82984	84946
	AT1G22080	1	7792894	-22.8919	0.160804	3.15e-11	5.77764	0	7792191	7795440
	AT3G11350	3	3559736	-13.0137	0.417085	6.01e-09	3.36402	0	3558495	2560078
	AT3G48745	3	18068801	-18.2007	0.236181	1.11e-08	4.88247	277	18069078	18069149
	AT4G12970	4	7586463	-30.1036	0.115578	7.7e-14	7.56831	0	7585869	7587099
	AT5G19770	5	6685573	-21.9523	0.130653	1.57e-08	4.47199	-829	6682420	6684744
	AT5G25950	5	9059160	-13.4257	0.351759	1.94e-08	3.35799	0	9057793	9059963
SD	AT1G11780	1	3978063	-25.2825	0.19598	6.71985e-09	3.90645	0	3976839	3979237
	AT2G29930	2	12757930	-35.0303	0.115578	1.28953e-13	4.86504	0	12756326	12758558
	AT3G50925	3	18923922	-31.3346	0.150754	8.16281e-11	4.87547	1736	18925658	18926083
	AT3G61990	3	22957278	-20.6919	0.180905	2.66464e-09	2.46066	0	22957054	22959018
	AT4G10350	4	6417001	13.1651	0.457286	4.78484e-08	1.66828	0	6415120	6416961
	AT4G33010	4	15930436	-32.501	0.155779	3.33948e-12	5.38794	0	15926652	15931422
	AT5G19620	5	6623555	-45.1976	0.100503	1.71085e-13	7.16264	0	6623197	6627894
FLC	AT1G27340	1	9494493	-0.859218	0.100503	1.3681e-10	5.25119	851	9495344	9498085
	AT2G22540	2	9578960	-0.550657	0.346734	1.01459e-10	5.4041	687	9579647	9583901
FRI	AT1G63820	1	23681557	-0.565171	0.115578	5.92724e-09	6.92807	721	23682278	23684373
	AT3G10550	3	3297055	-0.335632	0.276382	3.44912e-08	4.78038	0	3292890	3298621
	AT4G00650	4	268809	0.755925	0.180905	1.55998e-20	17.9663	92	268901	271503
FT10	AT1G17960	1	6180605	-9.20054	0.160804	4.07665e-08	3.6148	260	6180865	6183806
	AT1G50300	1	18632455	-7.11443	0.130653	9.41398e-08	1.81924	-416	18628555	18632039
	AT2G03350	2	1018233	9.16489	0.105528	6.18004e-09	2.50891	1302	1019535	1021186
	AT2G22560	2	9588685	-9.3464	0.256281	6.25316e-12	5.2688	0	9585549	9589366
	AT3G16030	3	5439738	5.28134	0.477387	2.29599e-07	2.20209	0	5439311	5442997
	AT3G46780	3	17229529	-5.77958	0.437186	4.70964e-09	2.60088	0	17228642	17231229
	AT3G62410	3	23090917	-7.8795	0.18593	1.25452e-07	2.97375	27	23090944	23091580
	AT4G00440	4	190671	-10.2189	0.120603	2.2336e-11	3.50471	2857	193528	198582
	AT4G33010	4	15930436	-11.6659	0.155779	3.84102e-13	5.66369	0	15926652	15931422
FT16	AT3G61990	3	22957278	-18.1862	0.180905	1.40944e-08	3.00339	0	22957054	22959018
	AT5G07315	5	2308160	-32.0119	0.115578	5.31869e-10	6.4195	1303	2309463	2309548
FT22	AT2G35630	2	14971763	-46.2157	0.130653	1.53622e-09	4.73662	0	14966574	14980761
	AT3G16420	3	5579959	-29.4284	0.125628	2.28413e-07	1.85734	0	5579290	5581032
	AT3G28857	3	10863364	-21.2836	0.276382	1.09323e-08	1.76883	-6577	10855623	10856787
	AT3G62410	3	23090917	-30.7335	0.18593	3.50046e-08	2.79133	27	23090944	23091580
	AT4G01850	4	797876	-29.132	0.21608	4.21992e-10	2.80675	0	795986	798381
	AT4G03430	4	1517051	-42.2559	0.110553	7.94948e-08	3.428	0	1516030	1520563
	AT4G36810	4	17344533	-33.9137	0.105528	1.53567e-07	2.11963	0	17343374	17345171
	AT5G07980	5	2551768	-41.2846	0.115578	1.16345e-07	3.40163	0	2549038	2555724
FTGH	AT1G03430	1	849815	-25.4323	0.140704	4.96959e-08	4.34128	-194	847793	849621
	AT1G18500	1	6371569	-22.9302	0.19598	5.09335e-09	4.59929	0	6368966	6373080
	AT2G22620	2	9611587	-22.4519	0.276382	9.02348e-11	5.59659	-926	9604772	9610661
	AT3G50930	3	18928630	-32.3865	0.150754	4.83552e-12	7.45467	896	18929526	18932181
	AT4G10040	4	6278679	26.1987	0.120603	1.45548e-10	4.04111	-57	6276948	6278622
	AT5G38280	5	15296514	-15.1601	0.19598	1.48767e-07	2.01038	0	15293048	15297611
LN10	AT3G16010	3	5435569	-5.24472	0.155779	1.31349e-07	2.46121	0	5433526	6436828
	AT3G27440	3	10157704	-5.47286	0.336683	1.9222e-09	4.55105	0	10155438	10158215
	AT3G58180	3	21544583	4.15723	0.39196	3.78972e-08	2.80235	0	21543954	21546180
	AT4G33020	4	15933766	-7.63237	0.165829	2.14219e-07	5.48246	0	15932420	15934762
	AT5G07980	5	2551768	-10.1459	0.115578	4.29486e-10	7.15901	0	2549038	2555724
LN16	AT1G18500	1	6369609	-19.7716	0.155779	4.34905e-08	6.57851	0	6368966	6373080
	AT1G64240	1	23838832	-10.3229	0.266332	9.54921e-08	2.66444	0	23837561	23839897
	AT2G44950	2	18540838	-19.0153	0.115578	3.88452e-08	4.72952	1337	18542175	18548652
	AT4G08336	4	5262206	12.5337	0.241206	4.96366e-08	3.67916	93	5262299	5262867
	AT4G33180	4	16001938	-23.6747	0.155779	6.95158e-13	9.43214	0	16000015	16002269
	AT5G03190	5	759511	-15.6774	0.125628	1.88631e-07	3.45468	0	758374	760382
	AT5G07980	5	2551768	-18.0554	0.115578	2.0209e-07	4.2641	0	2549038	2555724
LN22	AT1G11600	1	3902231	-31.1493	0.175879	6.68297e-08	3.54725	0	39011950	3903895
	AT2G05120	2	1845640	-30.9137	0.115578	1.01059e-08	2.46393	0	1841876	1846949
	AT2G44745	2	18446546	-46.9661	0.110553	6.49108e-12	5.47079	657	18447203	18449093
	AT3G54940	3	20355751	-29.1878	0.140704	1.09754e-08	2.59801	0	20354351	20356363
	AT3G62410	3	23090917	-35.9526	0.18593	5.96784e-10	4.93473	27	23090944	23091580
	AT4G01850	4	798322	-26.3168	0.236181	4.25908e-08	3.15133	0	795986	798381
	AT4G32410	4	15645842	-32.1904	0.180905	2.16163e-09	3.87283	0	15640490	15646844
	AT5G45810	5	18545869	31.5674	0.160804	3.62594e-09	3.39179	0	18584676	18586590
8WGHLN	AT1G30340	1	10700043	-7.07467	0.120603	1.73859e-11	8.81213	0	10696999	10701393
	AT3G29152	3	11114348	-6.21478	0.105528	1.6809e-11	6.05214	0	11114052	11114491
	AT5G24960	5	8600233	-4.49872	0.125628	1.19721e-08	3.6905	0	8599735	8603321

### Sheet: GEMMA
Associated SNPs identified by GEMMA in Arabidopsis thaliana traits.
Phenotype	Gene	Chr	SNP(bp)	GEMMA				Distance to gene (bp)	Start	End
				Effect	MAF	p-value	R2(%)	Distance to gene (bp)
LD	AT1G11592	1	3895353	-64.0025	0.18593	6.49602e-08	14.8178	0	3895179	3896934
	AT1G11600	1	3902231	-64.0025	0.175879	6.49602e-08	14.1899	0	3901950	3903895
	AT1G11600	1	3904658	-64.0025	0.180905	6.49602e-08	14.5063	-763	3901950	3903895
	AT1G22750	1	8051936	-55.7974	0.175879	4.34257e-08	10.7848	0	8050770	8052930
	AT1G23510	1	8341601	-37.4743	0.432161	2.01666e-07	8.236	0	8341388	8342796
	AT2G22560	2	9588685	-75.6078	0.256281	9.9758e-11	26.0398	0	9585549	9589366
	AT2G22620	2	9611587	-53.7664	0.276382	1.75051e-08	13.8172	-926	9604772	9610661
	AT5G06660	5	2047037	-56.3552	0.165829	1.01614e-07	10.4994	0	2046785	2047961
	AT5G10170	5	3188328	-50.2031	0.246231	1.88277e-08	11.1795	0	3187277	3190321
	AT5G63420	5	25403785	-55.1761	0.145729	1.08009e-07	9.05778	0	25400317	25406250
	AT5G63440	5	25407568	-51.0377	0.160804	2.57925e-07	8.40081	0	25406252	25408456
LDV	AT2G22560	2	9588685	-8.06154	0.256281	1.79972e-07	18.881	0	9585549	9589366
	AT2G44745	2	18446546	-10.7617	0.110553	6.25298e-09	17.4891	657	18447203	18449093
	AT4G04245	4	2043173	11.1016	0.100503	3.17858e-10	16.9845	732	2043905	2045173
	AT5G45850	5	18599929	-5.82416	0.326633	1.0878e-07	11.3602	0	18599746	18601661
	AT5G63040	5	25290046	-8.2671	0.110553	2.80256e-09	10.2549	0	25288146	25290420
SDV	AT1G13110	1	4466980	-46.5861	0.125628	2.17706e-07	19.4886	0	4467094	4469033
	AT1G50960	1	18887008	-47.2621	0.100503	1.59584e-09	16.5244	2465	18889473	18891838
	AT5G19780	5	6685573	-59.8367	0.130653	4.27444e-10	33.185	1457	6687030	6689171
	AT5G46000	5	18654302	29.1724	0.492462	1.56948e-09	17.4114	0	18654196	18656376
	AT5G46910	5	19044037	-37.6136	0.105528	9.38782e-09	10.9027	2302	19046339	19051379
	AT5G52750	5	21384379	-25.7712	0.175879	1.83184e-07	7.88264	0	21383979	21385015
SD	AT4G00350	4	153402	-34.7558	0.487437	4.64154e-08	11.7352	0	151849	154178
FLC	AT1G27340	1	9494493	-1.45678	0.100503	1.67423e-07	15.162	851	9495344	9498085
	AT1G27980	1	9752572	-1.35079	0.115578	1.52996e-07	14.658	0	9748506	9752769
	AT5G23100	5	7752725	-0.992047	0.266332	5.48607e-08	15.1293	497	7753222	7754813
FRI	AT4G00570	4	244182	0.796038	0.201005	7.14821e-09	21.5942	0	242461	246804
	AT4G00570	4	244954	0.805611	0.190955	1.21328e-08	21.2751	0	242461	246804
	AT4G00650	4	268809	0.931669	0.180905	4.49481e-11	27.2913	92	268901	271503
	AT4G00650	4	268990	0.770734	0.256281	2.31815e-10	24.0244	0	268901	271503
	AT4G00650	4	269260	0.779737	0.211055	8.18594e-09	21.4811	0	268901	271503
	AT4G00660	4	275349	0.798533	0.211055	1.87862e-09	22.5292	0	274252	278737
	AT4G00660	4	276143	0.81938	0.20603	9.98053e-10	23.3036	0	274252	278737
	AT4G00680	4	280202	0.792811	0.201005	8.87385e-09	21.4194	0	279596	281072
	AT4G00740	4	308466	0.834125	0.170854	6.80173e-08	20.914	0	306869	310517
	AT4G00752	4	320251	0.803859	0.180905	2.54856e-07	20.3171	0	317564	320935
	AT1G30340	1	10700043	-10.2867	0.120603	3.46266e-08	23.8745	0	10696999	10701393
	AT2G06902	2	2804997	-9.35572	0.110553	2.66336e-08	18.2793	-363	2803448	2804634
	AT4G37000	4	17442791	-9.5991	0.125628	5.80311e-08	21.4804	0	17442612	17444295
FT10	AT1G17150	1	5866240	-41.928	0.130653	5.58147e-08	6.31013	0	5865707	5867495
	AT1G17920	1	6162420	-48.2249	0.100503	1.85519e-07	6.64611	0	6161870	6165820
	AT1G50960	1	18887008	-49.9552	0.100503	1.4269e-07	7.15177	2465	18889473	18891838
	AT2G19280	2	8364173	-48.5817	0.100503	2.87948e-08	6.75688	0	8362387	8366144
	AT3G09370	3	2881111	-54.8414	0.115578	1.43799e-08	9.71387	0	2879353	2882396
FT16	AT3G29775	3	11665342	-9.92017	0.341709	1.99936e-07	1.35657	14	11665356	11669402
	AT4G10865	4	6682591	-13.1939	0.145729	1.06032e-07	1.32933	0	6681722	6682462
FT22	AT1G08480	1	2684894	-44.6261	0.21608	2.43598e-07	6.5786	0	2684176	1685702
	AT3G62400	3	23090917	-63.9088	0.18593	1.26882e-07	12.0667	0	23089596	23090821
	AT5G07980	5	2551768	-90.6003	0.115578	5.36107e-08	16.382	0	2549038	2555724
FTGH	AT1G18500	1	6371569	-44.37	0.19598	2.03405e-09	17.2442	0	6368966	6373080
	AT2G22620	2	9606045	-41.7664	0.180905	2.37156e-07	14.3726	0	9604772	9610661
	AT2G22620	2	9606657	-41.7664	0.180905	2.37156e-07	14.3726	0	9604772	9610661
	AT2G22620	2	9606791	-41.7664	0.180905	2.37156e-07	14.3726	0	9604772	9610661
	AT3G50930	3	18928630	-54.936	0.150754	8.44295e-08	21.4212	896	18929526	18932181
	AT3G50930	3	18929030	-54.936	0.145729	8.44295e-08	20.8297	496	18929526	18932181
	AT3G51040	3	18953585	-56.7078	0.135678	1.37103e-07	20.9291	0	18952073	18953801
	AT3G51050	3	18959000	-56.7078	0.135678	1.37103e-07	20.9291	-1037	18953842	18957963
	AT3G51050	3	18960953	-56.7078	0.135678	1.37103e-07	20.9291	-2990	18953842	18957963
	AT3G51060	3	18964911	-56.7078	0.135678	1.37103e-07	20.9291	0	18964129	18966405
	AT5G07980	5	2551768	-65.6137	0.115578	2.36286e-08	24.4197	0	2549038	2555724
	AT5G07980	5	2553060	-59.4279	0.115578	8.89541e-08	20.0219	0	2549038	2555724
	AT5G07980	5	2554284	-65.6137	0.110553	2.36286e-08	23.4906	0	2549038	2555724
	AT5G19620	5	6623555	-84.3714	0.100503	4.23175e-09	35.7486	0	6623197	6627894
	AT5G19620	5	6627694	-69.3191	0.105528	2.1555e-07	25.165	0	6623197	6627894
	AT5G19680	5	6650918	-84.3714	0.100503	4.23175e-09	35.7486	0	6649574	6652046
	AT5G19690	5	6652826	-84.3714	0.100503	4.23175e-09	35.7486	0	6652306	6658708
LN16	AT1G18500	1	6369765	-28.8303	0.155779	2.55614e-07	13.9582	0	6368966	6373080
	AT1G53140	1	19802665	-32.3924	0.100503	5.32146e-08	12.1435	0	19799188	19802675

### Sheet: CMLM
Associated SNPs identified by CMLM in Arabidopsis thaliana traits.
Phenotype	Gene	Chr	SNP(bp)	CMLM				Distance to gene (bp)	Start	End
				Effect	MAF	p-value	R2(%)	Distance to gene (bp)
LD	AT2G22560	2	9588685	-75.7676	0.256281	3.02271e-08	26.15	0	9585549	9589366
SDV	AT5G19770	5	6685573	-59.7175	0.130653	1.67053e-07	33.0935	-829	6682420	6684744
LDV	AT2G44745	2	18446546	-10.3285	0.110553	1.19998e-07	15.9954	657	18447203	18449093
FRI	AT4G00650	4	268809	0.885887	0.180905	2.69156e-08	24.6751	92	268901	271503
	AT4G00650	4	268990	0.711174	0.256281	8.93653e-08	20.4548	0	268901	271503
	AT4G00660	4	275349	0.779716	0.211055	1.94741e-07	21.48	0	274252	278737
	AT4G00660	4	276143	0.799559	0.20603	1.28831e-07	22.1898	0	274252	278737
FT16	AT1G17150	1	5866240	-39.3734	0.130653	2.3055e-07	10.791	0	5865707	5867495
LN22	AT3G12060	3	3843401	-87.4937	0.120603	2.14699e-08	20.478	0	3843088	3845511

### Sheet: MLMM
Associated SNPs identified by MLMM in Arabidopsis thaliana traits.
Phenotype	Gene	Chr	SNP(bp)	MLMM				Distance to gene (bp)	Start	End
				Effect	MAF	p-value	R2(%)	Distance to gene (bp)
FT10	AT3G30170	3	11799555	-0.16338	0.155779	4.02922e-08	0.00111085	-2339	11793902	11797216
	AT4G05585	4	2876397	-0.169221	0.145729	2.66915e-08	0.0011281	-252	2867197	2876145
FT16	AT2G36305	2	15214834	-0.231864	0.135678	2.8322e-09	0.000386366	0	15214386	15216613
FT22	AT5G42740	5	17141737	-0.204874	0.105528	5.85084e-09	7.73542e-05	-564	17135661	17141173
	AT3G21040	3	7374849	-0.193578	0.110553	1.80465e-08	7.19412e-05	-485	7372760	7374364
FRI	AT3G48000	3	17720463	-0.451182	0.100503	2.78614e-07	3.9048	-294	17716864	17720169
LN10	AT5G16350	5	5353231	-0.378348	0.190955	1.51454e-11	0.0150462	0	5352572	5355070
	AT4G03760	4	1671158	-0.377166	0.175879	1.47015e-10	0.0140285	0	1670638	1673055
	AT4G35970	4	17030058	-0.307656	0.155779	9.0888e-08	0.00846908	0	17028586	17030558
LN16	AT5G16350	5	5353231	-0.348975	0.190955	1.27372e-08	0.00240753	0	5352572	5355070
	AT4G03760	4	1671158	-0.380094	0.175879	5.45566e-09	0.00267957	0	1670638	1673055
8WGHLN	AT5G27890	5	9904614	-0.366128	0.316583	1.1553e-11	0.0481464	0	9903640	9905921
	AT1G35515	1	13078034	-0.418467	0.11558	5.44752e-08	0.0297154	0	13077890	13080265
At1CFU2	AT5G62110	5	24945283	-0.381993	0.125628	1.8958e-07	1.3898	0	14942169	24946087

### Sheet: FASTmrEMMA
Associated SNPs identified by FASTmrEMMA in Arabidopsis thaliana traits.
Phenotype	Gene	Chr	SNP(bp)	FASTmrEMMA				Distance to gene (bp)	Start	End
				Effect	MAF	LOD score	R2(%)	Distance to gene (bp)
LD	AT1G18700	1	6443335	-0.166827	0.487437	4.90032	5.12686	0	6437474	6444076
	AT2G29040	2	12473902	-0.196475	0.311558	4.14675	6.1048	0	12472206	12475236
	AT2G41600	2	17345303	0.199826	0.422111	7.0402	7.18171	0	17344637	17346940
	AT3G42783	3	14872417	-0.153227	0.316583	3.70577	3.74537	0	14871922	14875383
	AT4G16200	4	9176420	-0.08047	0.417085	3.12374	1.16078	0	9175649	9176565
	AT4G18360	4	10145378	-0.161801	0.261307	3.17621	3.72588	517	10145895	10148764
SDV	AT2G05801	2	2207876	-0.235115	0.351759	6.19764	7.80913	-776	2206724	2207100
	AT2G41600	2	17345303	0.183737	0.422111	5.68989	5.10184	0	17344637	17346940
	AT3G21820	3	7688980	-0.182848	0.20603	3.8567	3.38827	0	7688434	7691567
	AT4G31820	4	15395771	-0.128249	0.21608	3.00315	1.72607	-1145	15390519	15394626
	AT5G09430	5	2933643	-0.152161	0.286432	3.9198	2.93174	-220	29311963	2933423
	AT5G54810	5	22264178	-0.148809	0.331658	3.47153	3.04094	416	22264594	22266902
LDV	AT1G18700	1	6443335	-0.0990444	0.487437	3.16728	1.85427	0	6437474	6444076
	AT2G03260	2	988154	0.11122	0.407035	3.98734	2.2588	0	987934	992332
	AT2G31580	2	13440497	-0.137996	0.341709	4.55436	3.2408	345	13440842	13445932
	AT2G38670	2	16169759	-0.202671	0.170854	4.50481	4.40239	0	16168712	16171918
	AT3G24542	3	8956914	-0.186454	0.18593	4.63335	3.98107	0	8956257	8957667
	AT4G03520	4	1561952	-0.160281	0.40201	5.19868	4.67244	251	1562203	1564204
	AT4G16200	4	9176420	-0.17769	0.417085	6.28192	5.80766	0	9175649	9176565
	AT5G28626	5	10632616	0.168745	0.321608	5.30486	4.7002	0	10632241	10633944
	AT5G54810	5	22264178	-0.106073	0.331658	3.02186	1.8869	416	22264594	22266902
	AT5G60408	5	24294162	-0.174044	0.376884	5.31541	5.38197	-964	24293093	24293198
SD	AT1G12720	1	4330940	-0.138655	0.482412	4.00102	3.15554	122	4331062	4333220
	AT3G48430	3	17938938	-0.172493	0.467337	4.77409	4.86888	0	17935256	17940792
	AT4G13050	4	7617037	0.200197	0.417085	5.28386	6.4054	391	7617428	7619657
FLC	AT1G75750	1	28442552	-0.152015	0.437186	3.94492	4.19233	-117	28441501	28442435
	AT2G03350	2	1020230	-0.227124	0.246231	5.65684	7.05927	0	1019535	10211186
	AT2G42170	2	17580169	0.12353	0.371859	3.31245	2.62803	0	17577714	17580397
	AT3G30760	3	12425624	0.137575	0.427136	3.928	3.41464	0	12425497	12425980
	AT3G42471	3	14609646	0.134019	0.487437	3.02158	3.30864	733	14610379	14613555
FRI	AT1G75750	1	28442552	-0.180194	0.437186	5.80408	5.48425	-117	28441501	28442435
	AT2G03350	2	1020230	-0.173244	0.246231	3.94577	3.82387	0	1019535	1021186
	AT2G10350	2	3987176	-0.178808	0.221106	4.36501	3.77969	1509	3988685	3993908
	AT2G41600	2	17345303	0.153966	0.422111	3.96946	3.96942	0	17344637	17346940
	AT3G22231	3	7844870	-0.133941	0.457286	4.27653	3.05628	953	7845823	7846833
	AT3G43300	3	15244136	-0.201119	0.145729	3.24576	3.45665	0	15233845	15245281
	AT3G52950	3	19636253	-0.210334	0.316583	7.02977	6.57047	0	19634331	19636845
	AT5G08100	5	2593411	0.129742	0.447236	4.33321	2.85657	0	2592976	2594701
FT10	AT1G63100	1	23395415	-0.0549012	0.336683	3.02356	2.73435	3697	23399112	23402176
	AT3G30170	3	11799555	-0.120902	0.155779	6.68047	7.80875	-2339	11793902	11797216
	AT4G05585	4	2876397	-0.149408	0.145729	9.64826	11.2885	-252	2867197	2876145
	AT5G41690	5	16674762	-0.0954169	0.226131	6.51863	6.47179	0	16669981	16675166
FT16	AT1G36078	1	13481513	-0.117913	0.190955	8.0955	7.30858	152	13481665	13482785
	AT2G46790	2	19233950	-0.0756402	0.246231	4.14706	3.61323	0	19232607	19235179
	AT3G27809	3	10307442	-0.0727123	0.261307	3.80352	3.47248	0	10307417	10308403
	AT3G42253	3	14413600	-0.090111	0.120603	3.16953	2.93027	-421	14411778	14413179
	AT3G45630	3	16748244	-0.113817	0.120603	4.75851	4.67485	0	16748092	16753843
	AT4G16451	4	9281507	-0.0714097	0.271357	4.55388	3.43068	-507	9280857	9281000
	AT5G41370	5	16553238	-0.130891	0.115578	7.04088	5.95884	0	16551119	16556038
	AT5G61770	5	24818996	-0.063876	0.246231	3.14571	2.57672	-1268	24815541	24817728
FT22	AT1G21326	1	7471435	-0.0854076	0.19598	4.23951	3.91094	-1440	7468765	7469995
	AT1G67060	1	25034465	-0.0570359	0.427136	3.71013	2.70847	2037	25036502	25039439
	AT3G30170	3	11799555	-0.122464	0.155779	6.04023	6.71102	-2339	11793902	11797216
	AT3G48080	3	17753049	-0.0823905	0.281407	4.96722	4.6707	0	17752463	17755190
	AT3G62370	3	23080768	-0.064808	0.40201	4.38589	3.43556	0	23080706	23083528
	AT4G05585	4	2876397	-0.133744	0.145729	6.46128	7.57708	-252	2867197	2876145
FTGH	AT1G58265	1	21610186	-0.180584	0.321608	4.60483	5.11756	723	21610909	21611388
	AT5G35535	5	13715652	0.14588	0.457286	3.78137	3.79882	0	13713460	13719312
	AT5G65685	5	26275627	-0.180852	0.341709	3.85748	5.29195	0	26273034	26278112
LN10	AT1G53710	1	20054894	-0.136873	0.366834	7.29521	4.40297	0	20053161	20056393
	AT1G55590	1	20767987	-0.215508	0.135678	6.67596	5.51104	1313	20769300	20771880
	AT2G14370	2	6099782	-0.114042	0.361809	3.99294	3.03868	-2652	6095106	6097130
	AT2G47115	2	19346754	-0.138773	0.18593	4.04376	2.94948	0	19345350	19346921
	AT4G03520	4	1561952	-0.0792992	0.40201	3.52294	1.52964	251	1562203	1564204
	AT4G03760	4	1671158	-0.1833	0.175879	4.13443	4.92782	0	1670638	1673055
	AT4G08920	4	5725940	-0.156661	0.145729	4.63033	3.09162	0	5723651	5727268
	AT5G01200	5	77162	0.0794998	0.477387	3.80665	1.59553	0	76872	78543
	AT5G60410	5	24294162	-0.173035	0.376884	8.94691	7.11487	542	24294704	24301157
LN16	AT1G53710	1	20054894	-0.131226	0.366834	5.19583	3.8932	0	20053161	20056396
	AT3G18060	3	6183387	-0.172656	0.417085	8.71996	7.05456	225	6183612	6187151
	AT3G28080	3	10451263	-0.0930926	0.311558	3.08842	1.80932	140	10451403	10455323
	AT3G43960	3	15775182	-0.118944	0.331658	4.48738	3.05246	0	15774053	15775873
	AT3G44770	3	16315916	0.0978716	0.482412	3.54585	2.32806	16	16315932	16319707
	AT4G03520	4	1561952	-0.107959	0.40201	4.6555	2.72727	251	1562203	1564204
	AT5G01200	5	77162	0.0945004	0.477387	3.72312	2.16868	0	76872	78543
	AT5G38037	5	15183938	-0.122473	0.336683	5.50488	3.26062	0	15183657	15184337
	AT5G45620	5	18503788	-0.120438	0.38191	4.85312	3.33284	0	18501486	18504144
	AT5G62070	5	24931329	-0.143358	0.301508	6.67482	4.21293	0	24929859	24932686
LN22	AT1G53710	1	20054894	-0.0880443	0.366834	3.47533	1.75254	0	20053161	20056396
	AT1G58602	1	21757737	-0.135449	0.442211	6.53365	4.40482	0	21746354	21766048
	AT3G03773	3	952644	-0.102588	0.261307	3.03336	1.97734	0	951628	954055
	AT3G32425	3	13379067	-0.146524	0.432161	7.96727	5.12819	1677	13380744	13383624
	AT3G59110	3	21855838	0.100918	0.487437	4.19507	2.47676	0	21854640	21858204
	AT4G03760	4	1671158	-0.228682	0.175879	10.5921	7.37813	0	1670638	1673055
	AT4G22756	4	11955838	0.110757	0.477387	5.44886	2.97898	0	11954840	11956918
	AT4G35985	4	17031835	0.105006	0.452261	5.13097	2.65869	110	17031945	17034244
	AT5G28165	5	10139677	-0.0986871	0.437186	4.28481	2.33254	741	10140418	10147542
	AT5G37600	5	14934785	-0.125324	0.346734	4.72463	3.46286	0	14933286	14935885
	AT5G59980	5	24148148	-0.0830098	0.422111	3.32589	1.63609	0	24147099	24149942
	AT5G60490	5	24324747	-0.139626	0.301508	6.53693	3.99643	710	24325457	24326827
8WGHLN	AT1G34580	1	12660258	-0.143694	0.417085	4.20841	3.37084	239	12660497	12663870
	AT1G74910	1	28136112	0.130598	0.492462	4.01296	2.8625	0	28135361	28138971
	AT1G80790	1	30359909	-0.156869	0.386935	5.09581	3.91962	0	30359649	30363427
	AT3G22275	3	7880908	-0.161517	0.427136	5.93554	4.2863	-1098	7878807	7879810
	AT3G29105	3	11080578	0.11747	0.497487	3.47432	2.3164	432	11081010	11081545
	AT3G44020	3	15801983	-0.170091	0.19598	4.45971	3.06104	0	15801372	15802855
	AT5G27890	5	9904614	-0.18471	0.316583	4.2398	4.95656	0	9903640	9905921
	AT5G37320	5	14777167	-0.166132	0.110553	3.0718	1.82233	764	14777931	14779717
	AT5G60410	5	24294162	-0.145751	0.376884	4.66658	3.34985	542	24294704	24301157
At1CFU2	AT1G53710	1	20054894	-0.115441	0.366834	4.99144	2.90386	0	20053161	20056396
	AT1G69840	1	26296451	-0.118839	0.21608	4.189	2.24426	-529	26293588	26295922
	AT2G28880	2	12403412	0.102135	0.241206	4.39353	1.79116	0	12398745	12403621
	AT2G41451	2	17282919	0.0898986	0.432161	3.75421	1.86057	0	17282868	17285361
	AT3G08040	3	2569867	-0.179129	0.356784	11.0803	6.90817	0	2566196	2569700
	AT3G14210	3	4725274	0.154204	0.492462	9.64035	5.57572	4125	4729399	4731847
	AT4G08470	4	5383955	-0.159289	0.346734	7.68393	5.39169	0	5383688	5387260
	AT5G02270	5	468173	-0.126799	0.452261	5.08519	3.73647	0	467038	469272
	AT5G26270	5	9208403	0.118038	0.472362	6.20695	3.25779	-267	9206375	9208136
	AT5G27890	5	9904733	-0.108519	0.447236	4.27337	2.73124	0	99033640	9905921
	AT5G51800	5	21051867	-0.137961	0.261307	5.71638	3.44666	0	21048191	21052069
	AT5G60430	5	24304130	-0.135773	0.175879	3.73126	2.50671	-761	24301549	24303369
RPGH	AT1G25410	1	8914067	0.199175	0.417085	6.94594	4.97163	124	8914191	8915219
	AT1G53380	1	19913504	0.185708	0.472362	6.30868	4.43067	0	19912990	19916686
	AT2G14635	2	6253712	0.174202	0.241206	4.50566	2.86296	722	6254434	6254900
	AT2G19802	2	8536671	0.131222	0.396985	3.6405	2.12476	2105	8538776	8539217
	AT3G12760	3	4054702	-0.179196	0.236181	4.63939	2.98599	22	4054724	4058840
	AT3G23090	3	8213637	0.137928	0.487437	4.31852	2.45002	652	8214289	8217206
	AT3G42783	3	14872417	-0.25553	0.316583	10.1795	7.28207	0	14871922	14875383
	AT3G48350	3	17907258	-0.155218	0.201005	3.44525	1.9945	0	17905725	17907690
	AT4G12080	4	7241214	0.121035	0.40201	4.05319	1.8153	0	7239200	7241675
	AT4G33030	4	15935482	0.217343	0.336683	7.34335	5.43792	0	15935373	15937833
	AT5G10940	5	3450636	-0.162111	0.296482	5.29961	2.82549	0	3448535	3454286
	AT5G37600	5	14934785	-0.149044	0.346734	4.54843	2.59366	0	14933286	14935885
