## Supplementary Table 4 for "A new approach of dissecting genetic effects for complex traits"

### Sheet: Note
Supplementary Table 4.The trait was measured on 349 Arabidopsis thaliana individuals genotyped with 214,051 SNPs, but excluded eight individuals with missing phenotypes. MAF: minor allele frequency. Effect : estimated effect of single SNP. The critical value for significance was LOD 3.0 for FASTmrEMMA and others methods approximately 2.34E-07 P-value for MLLM, FarmCPU, GEMMA, CMLM and MLMM. The d…

### Sheet: leaf Na+  accumulation
Association studies of leaf Na+ accumulation by ISR, GEMMA, CMLM, MLMM and FASTmrEMMA in A.thaliana accessions
Methods	Chr	SNP(bp)	Effect	p-value	Methods	Chr	SNP(bp)	Effect	p-value
			Effect	p-value	Distance to gene (bp)			Effect	LOD Score
ISR	2	5169035	-223.204	3.04656e-10	GEMMA	1	2047328	-3224.64	1.64408e-07
	2	3981559	-204.097	1.99807e-08		1	3532916	-3224.64	1.64408e-07
	3	16433267	-2260.61	1.95871e-25		2	10909044	-1352.13	1.91289e-07
	3	13467551	-537.81	6.30871e-10		2	17388094	-3224.64	1.64408e-07
	3	10891607	-681.315	3.78373e-15		2	17686607	-3224.64	1.64408e-07
	3	13144891	184.771	1.25102e-07		2	17787854	-1625.57	1.19331e-07
	4	6392280	-1290.16	7.44167e-54		3	5288934	-3224.64	1.64408e-07
	4	6719618	-432.123	1.20965e-09		3	7070187	-3224.64	1.64408e-07
	4	6418442	-277.093	2.57445e-12		3	16433267	-3560.01	4.97351e-19
	4	6405189	734.348	8.06563e-20		3	18342746	-3224.64	1.64408e-07
	4	5797818	-429.993	1.36181e-09		4	6381929	-912.688	7.83237e-09
	5	9175168	-451.473	2.19864e-11		4	6382673	-438.565	1.16676e-08
	5	5041627	-181.291	1.10134e-08		4	6385925	-448.543	6.48853e-08
MLMM	3	10891607	-725.769	6.78582e-11		4	6388940	-945.516	4.16455e-17
	3	13467551	-600.322	7.93e-08		4	6390797	-470.154	1.00049e-07
	3	16433267	-2076.84	5.29323e-15		4	6391204	-574.443	1.98756e-12
	4	6392280	-1301.79	1.99189e-37		4	6391286	-513.291	4.96738e-10
	4	6405189	787.026	3.87893e-14		4	6392280	-1314.92	8.17159e-25
	4	6418442	-365.524	6.95306e-13		4	6392685	-447.154	9.73135e-08
	4	6657836	-342.632	1.40612e-07		4	6394774	-441.301	1.06982e-08
	4	6719618	-560.445	1.506e-10		4	6415034	-569.846	5.13612e-12
	5	9175168	-513.851	1.5232e-09		4	6415802	-394.122	7.57507e-08
FarmCPU	2	5169035	-206.726	2.22e-08		4	6418442	-580.621	2.80973e-12
	2	10516994	-194.168	1.09e-07		4	6448555	-438.278	2.18314e-08
	3	10891607	-659.25	1.29e-12		4	6451574	-525.976	3.5711e-10
	3	16433267	-2541.97	1.56e-25		4	6454907	-513.605	7.3534e-10
	4	5797818	-377.269	5.01e-08		4	6455695	-441.193	6.14185e-10
	4	6392280	-966.047	9.52e-37		4	6475418	-480.659	1.76315e-07
	4	6405189	542.72	1.3e-09		4	6742032	-448.974	1.25175e-09
	4	6409097	220.868	2e-07		4	6832271	-477.565	2.33514e-08
	4	6418442	-263.198	9.21e-09		4	6946044	-609.448	6.78026e-09
	5	6818822	302.914	3.48e-08		4	8199026	-3224.64	1.64408e-07
	5	15074380	-723.617	9.79e-10		4	15888239	-3224.64	1.64408e-07
	5	25480954	255.267	5.34e-08		5	9133844	-627.718	1.6034e-07
CMLM	3	16433267	-3562.75	9.96401e-16		5	10832094	-3224.64	1.64408e-07
	4	6381929	-913.988	3.55035e-08		5	13121446	-3224.64	1.64408e-07
	4	6388940	-848.623	8.69582e-13		5	13923505	-3224.64	1.64408e-07
	4	6391204	-558.744	1.78725e-10		5	21276398	-3224.64	1.64408e-07
	4	6391286	-509.025	6.60793e-09		5	26252306	-2294.4	1.05071e-07
	4	6392280	-1308.53	4.73508e-19	FASTmrEMMA	1	5986966	-199.781	5.77926
	4	6394774	-437.138	6.95031e-08		3	14295748	-173.849	4.80241
	4	6407882	-1169.3	6.779e-14		3	16304225	-106.417	3.02241
	4	6415034	-566.137	1.39165e-10		4	6382673	-164.318	3.20322
	4	6418442	-577.418	8.95162e-11		4	6392280	-903.135	20.7129
	4	6448555	-437.369	8.95661e-08		4	6407882	-513.94	6.98719
	4	6451574	-525.269	3.09313e-09		4	6418442	-255.306	4.50355
	4	6454907	-512.842	5.54425e-09		4	6742032	-201.393	5.11681
	4	6455695	-440.034	4.7231e-09		4	6946044	-254.234	4.08451
	4	6742032	-445.607	1.15812e-08		4	8765336	-234.955	6.63871
	4	6946044	-607.948	3.62249e-08		5	10549872	-167.548	5.27583

### Sheet: meristem zone lengths
Association studies for cellular traits of meristem zone length by ISR, GEMMA, CMLM, MLMM and FASTmrEMMA in A. thaliana accessions
Methods	Gene Locus	Chr	SNP(bp)	Effect	MAF	p-value	R2(%)	Distance to gene (bp)	Start	End
				Effect		LOD Score	R2(%)	Distance to gene (bp)
ISR	AT1G60370	1	22244990	-23.2548	0.41775	1.22925e-23	9.817	0	22244963	22245814
	AT1G69770	1	26253013	-13.0523	0.34966	1.90966e-10	3.305	0	26248118	26253687
	AT1G12000	1	4054090	-15.3304	0.46442	5.10786e-13	4.401	-219	4049896	4053871
	AT1G27435	1	9528262	25.9737	0.21806	3.23279e-23	9.572	0	9527501	9528878
	AT1G67820	1	25430735	27.2683	0.048967	1.43565e-10	3.356	0	25429750	25431600
	AT1G44090	1	16760820	24.1945	0.051262	3.41651e-08	2.409	0	16760616	16762486
	AT2G11320	2	4503556	16.3096	0.45601	3.22501e-14	4.938	0	4500770	4507570
	AT2G39130	2	16326247	15.0349	0.32976	8.9684e-12	3.861	0	16322956	16327312
	AT3G26020	3	9514330	-28.1676	0.36725	2.70341e-31	14.784	0	9613645	9516930
	AT3G29205	3	11175442	14.0064	0.34889	3.22839e-12	4.051	0	11170646	11175547
	AT3G32914	3	13470582	-11.2654	0.39327	3.13049e-08	2.424	0	13467652	13473530
	AT4G13050	4	7618887	-31.8782	0.21194	7.66631e-30	13.763	0	7617428	7619657
	AT4G21865	4	11603103	-15.9048	0.28921	4.46408e-12	3.991	0	11601706	11603283
	AT5G59250	5	23905833	30.9488	0.22265	5.2684e-32	15.29	0	23903872	23907111
	AT5G45050	5	18181919	-19.6812	0.087223	2.21477e-11	3.695	0	18176894	18181973
FASTmrEMMA	AT1G31360	1	11232752	18.7015	0.19	6.78075	0.19	0	11232318	11237594
	AT1G51430	1	19069150	-10.6448	0.47	3.67201	0.47	0	19068241	19069776
	AT1G60370	1	22244990	-12.2084	0.365	3.36585	0.365	0	22244963	22245814
	AT2G19900	2	8594067	-13.8809	0.225	5.22582	0.225	0	8591808	8595559
	AT2G42890	2	17850865	-10.2273	0.29	3.06377	0.29	0	17849819	17854553
	AT3G13260	3	4285190	-8.1611	0.41	3.01735	0.41	0	4284053	4285300
	AT3G26020	3	9514330	-17.6686	0.32	8.61554	0.32	0	9613645	9516930
	AT5G33392	5	12653244	-10.2245	0.31	3.83788	0.31	0	12652367	12655045
	AT5G44560	5	17946566	-13.97	0.38	5.75071	0.38	0	17945923	17948400
