## Supplementary Table 5 for "A new approach of dissecting genetic effects for complex traits"

### Sheet: Supplementary Table 5
Supplementary Table 5: GWAS results for CFW mice traits. Columns from left to right are: (1) phenotype/sample=ten phenotypes was used to calculated/the number of sample. (2)Methods= Six methods were used for association mapping. (3) chr = chromosome. (4) SNP = refSNP identifier of SNP at locus with smallest p-value.(5) position(bp) = base-pair position on chromosome. (6)Effect=estimated effect of…
Phenotype/Sample	Methods	Chr	SNP	Position(bp)	Effect	p-value
BMD/1027	GEMMA	11	rs27024162	96918116	-5.79889	9.96366e-10
		5	rs32012436	24436022	-7.67028	6.6566e-08
		6	rs30128866	125585132	37.0005	2.77721e-06
		1	rs31399914	131501225	-35.2619	6.36083e-06
	CMLM	11	rs27024162	96918116	-5.84571	6.23933e-08
		5	rs32012436	24436022	-7.69377	2.51243e-07
		6	rs30128866	125585132	36.903	3.71027e-06
	FASTmrEMMA	11	rs49805975	96651738	-4.3335	11.9659
		5	rs243332293	24191929	-2.85963	7.74695
		17	rs51758990	64645469	-2.01551	5.48817
		7	cfw-7-57304620	57304620	11.2587	4.88879
		8	rs249843950	117536878	4.15781	4.72433
		6	rs30128866	125585132	25.5633	4.66319
		14	rs244707275	57080576	19.8972	4.65131
		12	rs259423565	69569497	5.48153	4.43957
		2	rs27270954	134075354	3.21667	4.25363
		6	rs255661269	120338441	10.2192	3.94755
		4	rs28289025	56269237	35.0858	3.944
		12	rs45640506	17383504	15.2213	3.69206
		12	rs47036591	84805580	5.2841	3.63322
		1	rs30885242	136150627	-3.48621	3.56487
		7	rs265412657	50750047	-1.75416	3.54837
		6	rs249163162	48569994	-2.30458	3.4352
		12	rs249868981	117833782	6.50373	3.415
		11	rs254510633	35686533	4.94511	3.20918
		12	rs46687011	117975081	5.69953	3.01233
		17	rs108118809	4357487	3.18612	3.01125
		4	cfw-4-68404040	68404040	18.1675	3.00887
	FarmCPU	11	rs27024162	96918116	-4.29406	1.51e-14
		5	rs32049858	23977702	7.0407	1.01e-13
		2	rs27270954	134075354	4.01818	3.95e-07
		14	rs244707275	57080576	22.3674	5.11e-07
	MLMM	11	rs27024162	96918116	-5.80931	1.63e-12
		5	rs32012436	24436022	-7.47847	5.98e-10
	ISR	11	rs27024162	96918116	-5.30793	8.09413e-19
		5	rs32012436	24436022	-7.7263	5.56367e-15
		4	rs28089245	81304813	42.8998	4.13483e-08
		12	rs259423565	69569497	7.62895	1.34018e-07
		6	rs30128866	125585132	34.6749	3.1551e-07
		12	rs47036591	84805580	8.33316	8.78228e-07
		1	rs49706857	174415715	3.01693	8.78338e-07
		14	rs244707275	57080576	25.202	1.19767e-06
		7	cfw-7-57304620	57304620	14.4705	3.92656e-06
		1	rs30993488	154196383	6.88331	5.99729e-06
EDL/1134	GEMMA	17	rs263473380	6707572	-3.56677	5.84822e-09
		12	rs232107389	43910395	0.742413	2.06922e-06
		8	rs240081921	79904764	-0.520185	2.60349e-06
	CMLM	17	rs263473380	6707572	-3.64764	4.0855e-09
		8	rs240081921	79904764	-0.524397	2.59366e-06
		12	rs232107389	43910395	0.731715	3.73712e-06
	FASTmrEMMA	17	rs263473380	6707572	-3.00573	7.74267
		8	rs240081921	79904764	-0.461119	6.46216
		5	rs32160018	120259688	0.402769	5.518
		1	rs246812665	77236121	-0.589181	4.90059
		13	rs225944942	9191018	0.213349	4.42479
		1	rs33066742	87028032	1.29257	4.20511
		6	rs3676460	12509316	0.17578	3.88873
		18	rs265114943	74469781	0.222903	3.77291
		6	rs238333490	100334984	0.210694	3.76861
		13	rs49368394	86599324	-0.187307	3.59824
		12	rs29157947	46820837	0.527468	3.54752
		1	rs221962834	164453330	1.18532	3.31136
		5	rs33575038	114559311	-0.310788	3.29429
		17	rs228438901	36259632	-0.273173	3.27165
		19	cfw-19-25870202	25870202	-0.180948	3.18042
		8	rs32956140	125985993	-0.3878	3.16084
	FarmCPU	4	rs27571405	141205094	-1.16959	3.59739e-08
		8	rs240081921	79904764	-0.471679	1.33255e-07
		17	rs263473380	6707572	-2.60416	1.64619e-07
		12	rs232107389	43910395	0.638333	2.34828e-07
		5	rs52496445	120171688	0.317445	2.94685e-07
		2	rs32852056	42600004	-0.587711	9.93732e-07
		19	rs30950213	26913085	0.323103	1.17088e-06
		2	rs27336954	156343341	0.245853	2.08483e-06
		1	rs246812665	77236121	-0.641518	3.10471e-06
		11	cfw-11-102206830	102206830	0.340408	4.62255e-06
		3	rs254653338	19909017	-0.481127	6.37705e-06
	MLMM	17	rs263473380	6707572	-3.47365	5.44843e-09
		8	rs240081921	79904764	-0.520894	4.90036e-06
	ISR	17	rs263473380	6707572	-3.54219	1.83789e-10
		8	rs240081921	79904764	-0.572583	4.48966e-09
		2	rs32852056	42600004	-0.721175	6.77732e-08
		4	rs27571405	141205094	-1.35703	6.72673e-07
		19	rs30950213	26913085	0.350566	2.02889e-06
		13	rs52311511	6446174	0.289408	4.60381e-06
		1	rs246812665	77236121	-0.674627	7.40952e-06
		12	rs232107389	43910395	0.634324	9.34e-06
PPI2/1100	GEMMA	3	rs50948005	69501017	-0.170147	8.79468e-10
		2	cfw-2-109723835	109723835	-1.20622	2.44717e-07
		17	cfw-17-90533335	90533335	0.262489	5.9834e-07
		17	rs47028328	8573672	-0.170867	2.89539e-06
		18	rs253202340	26016076	-0.44335	4.29963e-06
		12	rs29170988	12652647	0.0808507	5.477e-06
		12	rs29174061	12673373	0.0842829	7.43301e-06
	CMLM	2	cfw-2-109723835	109723835	-1.19785	8.00607e-08
		18	rs253202340	26016076	-0.424247	3.66592e-07
		17	rs47028328	8573672	-0.168081	1.64642e-06
		12	rs29174061	12673373	0.0861617	5.09074e-06
	FASTmrEMMA	2	cfw-2-109723835	109723835	-0.973283	7.2699
		17	rs29663261	54754211	-0.960825	5.13944
		9	rs258226774	68255433	0.0359068	4.88305
		15	rs36730450	25763952	0.0655539	4.86798
		12	rs49587654	89649947	-0.0641773	3.90601
		3	rs248260429	54340219	-0.129215	3.86541
		3	rs50948005	69501017	-0.112699	3.82022
		2	rs47355999	102273848	0.0465181	3.76154
		7	rs49715584	18607660	0.0352066	3.59729
		3	rs29689819	28557724	0.0389972	3.43046
	FarmCPU	7	rs49715584	18607660	0.0446361	3.11582e-08
		8	rs46618283	92236774	0.0484308	3.54881e-08
		11	rs27010011	105550882	0.0751521	9.58967e-08
		12	rs49587654	89649947	-0.091896	1.32311e-07
		3	rs29689819	28557724	0.0519973	3.41526e-07
		12	rs29174061	12673373	0.0616915	8.98056e-07
		9	rs258226774	68255433	0.0411672	1.51948e-06
		17	rs29663261	54754211	-0.910094	3.39575e-06
		4	rs28327713	43553674	0.142209	4.34981e-06
		12	rs248088701	15853963	-0.0435012	4.75003e-06
		3	rs50948005	69501017	-0.122963	4.78704e-06
		19	rs260899920	5718681	0.0911793	6.46168e-06
		10	rs30034467	75754467	0.0666013	6.67367e-06
	ISR	6	rs32230722	144994360	0.769136	1.00522e-07
		17	rs29663261	54754211	-1.2428	2.96471e-07
		17	cfw-17-90533335	90533335	0.264832	3.68314e-07
		11	rs27010011	105550882	0.0820939	3.73866e-07
		3	rs50948005	69501017	-0.167344	4.32461e-07
		9	rs258226774	68255433	0.0463084	2.13252e-06
		2	rs220910599	80231199	-0.251736	2.9401e-06
		12	rs29174061	12673373	0.0748732	3.00343e-06
		7	rs49715584	18607660	0.0498522	5.22191e-06
		2	rs223950603	153855409	-0.0724846	6.77667e-06
	MLMM	2	cfw-2-109723835	109723835	-1.20621	8.79653e-10
		12	rs29174061	12673373	0.0698732	3.83463e-06
TA/1137	GEMMA	4	rs27585769	124715253	-1.62373	2.3047e-06
		17	rs263473380	6707572	-13.4098	2.45207e-07
	CMLM	4	rs27585769	124715253	-1.65139	1.92559e-06
		17	rs263473380	6707572	-13.5842	2.25371e-07
	FASTmrEMMA	11	rs33881700	96672992	1.25689	6.46979
		1	rs32792400	185275530	1.32735	5.0584
		4	rs28307205	101452261	1.04207	4.94302
		17	rs263473380	6707572	-9.41706	4.55849
		4	rs27585769	124715253	-1.15947	4.34857
		4	rs238549095	132058477	-1.02431	4.18049
		9	rs46351037	100579328	1.69143	3.82948
		2	rs32852056	42600004	-1.81815	3.81949
		7	cfw-7-121650044	121650044	0.737707	3.58865
		16	cfw-16-18071011	18071011	1.93873	3.43613
		2	rs108261419	149032143	-1.03982	3.32015
		17	cfw-17-36284715	36284715	0.870502	3.14549
	FarmCPU	17	rs263473380	6707572	-12.6417	5.81289e-06
	MLMM	4	rs27585769	124715253	-1.55325	2.30488e-06
		17	rs263473380	6707572	-12.9221	2.76095e-07
	ISR	11	rs33881700	96672992	1.63906	2.85727e-09
		17	rs263473380	6707572	-13.6698	8.40514e-09
		14	rs49333137	119467285	-2.48192	6.32337e-08
		1	rs32792400	185275530	1.87305	7.19789e-08
		8	rs247165547	100416615	-13.9509	2.64021e-07
		2	rs33370569	172728966	-2.54948	4.92393e-07
		4	rs27585769	124715253	-1.47889	1.54654e-06
		11	cfw-11-68492626	68492626	-1.92258	1.61921e-06
		12	rs234543056	113295560	1.7206	5.47235e-06
testes weight/1141	GEMMA	13	rs6279141	17128874	-0.0083356	4.33099e-12
		13	rs6279151	17128882	-0.00795378	5.64673e-11
		13	rs266101405	17129216	-0.00772898	1.41547e-10
		13	rs47862493	16146569	-0.00811804	3.30906e-10
		13	rs48124072	17415362	-0.00724391	1.66178e-09
		13	rs221440247	17404426	-0.00725616	1.75152e-09
		13	rs51612501	16211636	-0.00765771	2.82389e-09
		13	rs224036373	16101296	-0.00788336	6.76568e-09
		13	rs252691143	17404735	-0.00693438	8.76622e-09
		13	cfw-13-17232597	17232597	-0.00662108	1.60252e-08
		13	rs48178010	16625541	-0.0075643	2.03656e-08
		13	rs48107183	16146582	-0.00721879	3.10617e-08
		13	rs263230614	16474832	-0.00687407	4.18645e-08
		13	rs232398037	17256998	-0.00654823	6.46577e-08
		13	rs29237402	17018536	-0.00642058	7.12055e-08
		13	rs51809856	16019230	-0.00678526	1.09678e-07
		13	rs234157052	16019249	-0.00672101	1.1582e-07
		13	rs46097847	16510211	-0.00772355	1.43241e-07
		13	rs216463794	16273276	-0.00667585	2.13935e-07
		13	rs51061077	15815305	-0.00589717	6.93316e-07
		13	rs246222135	15872982	-0.00586391	7.08567e-07
		13	rs48758329	15872859	-0.00577079	1.04133e-06
		13	rs46075829	16474885	-0.00586001	1.58729e-06
		13	rs232008837	17012624	-0.00634764	1.98148e-06
		1	rs31981203	14420072	0.00912843	2.39848e-06
		13	rs46463774	16510494	-0.0057025	2.86751e-06
		13	rs257429780	15804599	-0.00571233	3.65569e-06
		13	rs47101228	15637906	-0.00552453	3.7973e-06
		13	rs49479238	15715195	-0.0055336	3.87907e-06
		13	rs50710554	15637789	-0.00552516	3.9235e-06
		13	rs213448512	16004565	-0.00571824	4.30702e-06
		13	rs264721388	15715159	-0.00547091	4.95206e-06
		13	rs216028636	16132134	-0.00606466	7.42812e-06
	CMLM	13	rs6279141	17128874	-0.00826347	4.03386e-11
		13	rs6279151	17128882	-0.0077946	5.88241e-10
		13	rs266101405	17129216	-0.0075783	1.24341e-09
		13	rs47862493	16146569	-0.00796894	2.80184e-09
		13	rs48124072	17415362	-0.00709636	9.91821e-09
		13	rs221440247	17404426	-0.00713034	1.03302e-08
		13	rs51612501	16211636	-0.00748234	2.18788e-08
		13	rs252691143	17404735	-0.0068201	3.77182e-08
		13	rs224036373	16101296	-0.00765491	4.90123e-08
		13	cfw-13-17232597	17232597	-0.00648827	5.52668e-08
		13	rs48178010	16625541	-0.00732332	1.55739e-07
		13	rs48107183	16146582	-0.0070389	1.72263e-07
		13	rs232398037	17256998	-0.00640506	2.05343e-07
		13	rs263230614	16474832	-0.00669183	2.13564e-07
		13	rs29237402	17018536	-0.00629132	2.56508e-07
		13	rs51809856	16019230	-0.00670621	2.70219e-07
		13	rs234157052	16019249	-0.00658523	4.01779e-07
		13	rs46097847	16510211	-0.00749247	5.82923e-07
		13	rs216463794	16273276	-0.00654835	5.97851e-07
		13	rs246222135	15872982	-0.00574372	2.39403e-06
		13	rs51061077	15815305	-0.00576425	2.48912e-06
		1	rs31981203	14420072	0.00912653	2.97709e-06
		13	rs48758329	15872859	-0.00564576	3.46275e-06
		13	rs46075829	16474885	-0.00569274	4.31237e-06
		13	rs232008837	17012624	-0.00619412	4.66859e-06
		13	rs46463774	16510494	-0.00554316	7.42936e-06
	FASTmrEMMA	10	rs251495806	37633641	0.647797	11.2186
		2	cfw-2-167134145	167134145	0.242066	7.11649
		7	cfw-7-4649418	4649418	0.124981	6.53032
		1	cfw-1-38218840	38218840	0.16388	6.35475
		4	cfw-4-74153691	74153691	0.2021	5.74363
		1	rs260687616	65952216	0.0505451	5.46177
		3	rs30552904	156817977	0.0853828	5.33094
		2	rs27220338	139731920	0.199192	4.69671
		7	rs31220560	145207248	0.122237	4.54823
		1	rs241022093	21138382	0.289435	4.47971
		2	rs27382632	92937558	0.0160718	4.4708
		12	rs216629533	12719905	0.36599	4.46582
		14	cfw-14-45714398	45714398	0.240009	4.24293
		1	rs49052802	159074186	-0.015543	3.9783
		13	rs51324905	80653791	0.100743	3.78567
		9	rs252937142	10513191	0.219391	3.78019
		17	rs261892414	81638625	0.0273774	3.70371
		15	rs223333661	95075471	0.063336	3.44566
		9	rs6245168	50652581	0.0647721	3.43442
		13	rs29533350	43312909	0.0484198	3.41123
		16	rs232476274	85862222	0.246664	3.39484
		18	rs29863647	65699923	0.0422982	3.2427
		6	rs37504518	94443074	0.092326	3.24223
		8	rs252735811	28736872	0.0605765	3.14943
		2	rs33142188	158975103	0.085444	3.12495
		13	rs48146742	113617139	0.0280577	3.00254
	FarmCPU	13	rs6279141	17128874	-0.00802758	2.41e-20
		9	rs240577627	99258056	0.00507607	1.8e-10
		7	rs221736108	16216399	-0.00453393	4.78e-07
		5	rs33082073	35447326	0.0151246	5.53e-07
		1	rs36981422	190831653	-0.010828	9.92e-07
		1	rs31981203	14420072	0.00694359	1.86e-06
		11	cfw-11-79613699	79613699	-0.00338075	2.54e-06
		10	rs51403912	100055412	-0.0131979	4.66e-06
		19	rs252977604	57493412	-0.00714549	4.79e-06
		9	rs33232104	102406687	-0.00484381	5.7e-06
		17	rs107989759	14177306	-0.00704972	5.94e-06
	MLMM	13	rs6279141	17128874	-0.0083356	4.3311e-12
	ISR	13	rs6279141	17128874	-0.00766445	3.66449e-16
		9	rs240577627	99258056	0.00719632	1.34548e-12
		1	rs31981203	14420072	0.00903746	1.31179e-07
		3	rs45898930	137888794	0.0154235	2.29024e-07
		7	rs221736108	16216399	-0.00532218	2.8868e-07
		7	cfw-7-46056769	46056769	0.00523607	8.64428e-07
		13	rs50266858	20733425	0.00652157	1.15672e-06
		9	rs266170621	98758447	0.0077834	1.16224e-06
		9	cfw-9-105656302	105656302	-0.0149727	1.30171e-06
		1	rs50679782	153793886	-0.0100263	1.91465e-06
		18	rs258023234	51160110	0.0402084	1.93916e-06
		10	rs230508368	100031418	-0.0161475	3.99923e-06
		6	rs29987334	53708885	-0.020864	4.78e-06
		8	rs254330963	125357134	0.0049525	4.9865e-06
		5	rs46005734	114819923	0.00387016	6.46815e-06
soleus/1136	GEMMA	4	rs27497195	114451279	-3.3569	1.29174e-06
		13	rs30535702	113859598	-0.467507	3.28094e-06
		13	rs236718716	113361851	-0.773085	6.23089e-06
	CMLM	4	rs27497195	114451279	-3.35603	1.64419e-06
		13	rs30535702	113859598	-0.468791	4.50768e-06
	FASTmrEMMA	13	rs30535702	113859598	-0.394374	6.68271
		14	cfw-14-96351040	96351040	-0.305757	5.3587
		1	rs32563868	176189310	0.28629	5.22026
		6	cfw-6-130062149	130062149	-0.211891	4.95402
		13	rs33815616	9394897	0.204308	4.25389
		6	rs262928113	78735179	0.28426	4.24238
		17	rs46358917	43750486	0.445935	3.87668
		12	cfw-12-56584747	56584747	0.190103	3.68016
		2	cfw-2-180780484	180780484	0.310597	3.52523
		8	cfw-8-87977156	87977156	0.268147	3.51315
		6	rs36896596	100127717	-0.1822	3.46853
		16	cfw-16-5088002	5088002	0.443123	3.31086
		11	rs27056613	96643422	0.227472	3.26868
		17	rs46951539	30807428	0.273633	3.24458
		19	rs216421954	56041571	0.58392	3.1606
		5	cfw-5-67675886	67675886	-0.263435	3.10856
		7	rs32840100	124121810	-0.127211	3.07497
		8	rs37174397	26551929	1.58137	3.07224
		6	rs31756832	121177050	-0.189839	3.0497
		10	cfw-10-66923262	66923262	0.237494	3.04372
	FarmCPU	4	rs27497195	114451279	-3.40706	3.74194e-06
		13	rs30535702	113859598	-0.449669	3.8467e-06
	MLMM	4	rs27497195	114451279	-3.51086	2.20489e-06
	ISR	14	cfw-14-96351040	96351040	-0.471156	6.94688e-10
		13	rs30535702	113859598	-0.465566	1.21232e-08
		1	rs31789559	153701797	-0.928781	8.46056e-08
		4	rs27497195	114451279	-3.24797	1.69874e-07
		1	rs32563868	176189310	0.368515	3.31886e-07
		17	rs46358917	43750486	0.644926	5.8556e-07
		8	rs37174397	26551929	2.7557	9.55641e-07
		19	rs50952778	56068741	1.21916	1.70593e-06
		12	cfw-12-56584747	56584747	0.27099	2.68793e-06
		11	cfw-11-28699163	28699163	-0.420178	2.69928e-06
plantaris/1135	GEMMA	2	cfw-2-14139088	14139088	0.783176	1.62102e-06
	CMLM	2	cfw-2-14139088	14139088	0.781824	2.07709e-06
	FASTmrEMMA	4	rs31783746	46919505	0.391282	4.63313
		5	rs244477883	42587721	0.406578	3.19223
		6	rs243143372	117435198	-0.332153	3.18363
		7	cfw-7-53262826	53262826	-0.414061	3.55302
		7	cfw-7-121650044	121650044	0.256013	3.05939
		9	rs30191358	50657959	-0.459244	4.20542
		10	rs29329787	125573383	0.55031	3.13786
		12	rs6341820	81160946	-0.52591	3.84587
		15	rs259782078	6756039	0.748384	4.28436
		15	rs50815861	27590669	-0.294151	3.53419
		18	rs36434563	57947398	-0.957273	4.72782
	MLMM	2	cfw-2-14139088	14139088	0.783176	1.65501e-06
	ISR	18	rs49199598	57407671	-1.3836	6.53434e-08
		5	rs244477883	42587721	0.721334	3.25229e-07
		2	cfw-2-14139088	14139088	0.72841	4.21238e-07
		9	rs30191358	50657959	-0.707888	7.93313e-07
		9	rs47527732	106451074	0.872608	8.5264e-07
		4	rs238549095	132058477	-0.597473	1.63976e-06
		2	rs233390373	158336027	1.1758	1.72816e-06
		1	rs30957651	108771645	0.572805	1.84664e-06
		17	rs212359183	25382923	-4.79118	1.9306e-06
		13	rs220281925	9088708	0.493985	3.55506e-06
		8	cfw-8-47393233	47393233	1.67804	6.51455e-06
		5	rs227718654	138341699	-1.16585	6.77573e-06
fastglucose/1147	GEMMA	3	cfw-3-100889528	100889528	86.5892	7.62166e-08
		6	rs50748245	8504815	5.29106	6.54834e-07
		6	cfw-6-118900584	118900584	-13.5619	4.85593e-06
		8	rs30865493	42741889	106.727	1.65302e-06
	CMLM	3	cfw-3-100889528	100889528	92.942	1.48056e-08
		6	rs50748245	8504815	5.08801	1.8733e-06
		8	rs30865493	42741889	106.897	1.2261e-06
	FASTmrEMMA	1	rs48727806	36401654	-17.2479	3.58174
		1	rs37580816	140828402	-6.27811	3.53956
		3	cfw-3-98242103	98242103	2.51593	3.17631
		3	cfw-3-100889528	100889528	67.2249	6.22633
		4	cfw-4-34249639	34249639	-3.13325	3.06382
		4	rs255328833	65097496	-47.417	4.18285
		4	rs32962338	116883896	3.09009	3.12837
		6	rs50748245	8504815	3.17113	3.83315
		6	rs225737649	114662685	-3.66486	5.62932
		7	cfw-7-70334919	70334919	-10.3725	6.90446
		11	rs224206130	98378843	-3.26199	4.26654
		12	rs264759047	108437635	-7.29908	3.78055
		13	rs229283429	8644828	3.69747	5.24219
		14	rs48017303	35226788	-3.57176	3.46212
		14	rs31301357	106502309	3.16288	3.1842
		15	rs254741076	34531399	2.97698	4.12436
		16	rs46144327	38817198	-3.97909	3.26235
		16	rs248805284	93761771	19.8669	3.48378
		17	rs108776149	73820031	-5.40693	3.78868
	FarmCPU	6	rs50748245	8504815	4.99035	9.56253e-10
		3	cfw-3-100889528	100889528	73.4527	2.64977e-09
		9	cfw-9-36245741	36245741	-67.8795	2.16724e-08
		3	rs244204861	98046206	4.20509	2.94757e-08
		6	rs225737649	114662685	-4.29389	4.28777e-08
		6	cfw-6-118900584	118900584	-12.2395	8.32102e-08
		4	cfw-4-34249639	34249639	-4.70977	1.27696e-07
		13	rs30065635	37397188	6.15407	4.16334e-07
		8	rs30865493	42741889	88.8951	5.50741e-07
		2	rs27226096	28656162	-4.24546	7.87955e-07
		17	rs262865226	5583312	11.8979	2.14507e-06
		13	rs45673823	68990787	-4.03066	2.49269e-06
		7	cfw-7-70334919	70334919	-9.78151	2.74221e-06
	MLMM	3	cfw-3-100889528	100889528	82.5249	7.65449e-08
		6	rs50748245	8504815	5.1725	7.42312e-07
		8	rs30865493	42741889	104.993	1.65532e-06
		6	cfw-6-118900584	118900584	-13.836	4.95838e-06
	ISR	3	cfw-3-100889528	100889528	91.0041	1.61913e-10
		6	rs50748245	8504815	5.47246	1.68671e-09
		6	cfw-6-118900584	118900584	-14.4211	2.24573e-08
		6	rs225737649	114662685	-4.81759	3.61707e-08
		13	rs37050135	36205503	-5.99792	6.45985e-08
		2	rs27226096	28656162	-5.03954	2.61974e-07
		9	cfw-9-36245741	36245741	-69.3692	3.0388e-07
		1	rs37580816	140828402	-9.6901	3.72533e-07
		4	cfw-4-34249639	34249639	-5.17582	5.58048e-07
		5	cfw-5-133919234	133919234	-19.0079	7.62435e-07
		9	rs258936310	81733151	-10.354	1.1443e-06
		8	rs30865493	42741889	93.7704	1.56777e-06
		19	rs36801482	26388274	-11.8766	1.57523e-06
		3	rs244204861	98046206	4.34292	4.20369e-06
		15	rs254741076	34531399	3.89021	4.53828e-06
		7	cfw-7-70334919	70334919	-10.0869	7.61501e-06
sacweight/1108	GEMMA	4	cfw-4-124672187	124672187	1.92065	5.70252e-06
	CMLM	4	cfw-4-124672187	124672187	1.91696	7.15049e-06
	FASTmrEMMA	1	rs46979346	108458177	0.708515	5.10927
		1	rs236020610	170476296	0.644472	3.68936
		1	rs37708360	178952402	-0.948209	4.80337
		2	rs27600815	172291980	-1.06674	3.56666
		4	cfw-4-124672187	124672187	1.57736	5.30025
		8	rs252253927	13901060	1.14015	3.92856
		9	rs224123018	81733120	-1.2028	3.18452
		11	cfw-11-45685635	45685635	0.945951	3.44793
		13	rs246035173	6474284	0.586553	3.10637
		13	rs45903232	105040287	2.11827	3.1773
		14	rs51779917	39413279	0.877709	4.06792
		15	rs47584390	51373244	1.89644	5.03427
	MLMM	4	cfw-4-124672187	124672187	1.92065	5.93812e-06
	ISR	1	rs32563868	176189310	1.36624	1.54206e-08
		4	cfw-4-124672187	124672187	1.80448	1.8796e-06
		13	rs246035173	6474284	1.07603	1.31588e-07
		18	rs31852410	40426630	1.10169	7.8349e-07
taillength/1127	GEMMA	1	cfw-1-132200949	132200949	0.343765	5.35254e-06
		3	cfw-3-148729735	148729735	0.230828	5.3126e-06
	CMLM	1	cfw-1-132200949	132200949	0.343728	6.46471e-06
		3	cfw-3-148729735	148729735	0.23071	6.49938e-06
	FASTmrEMMA	1	rs32255256	21456106	-0.165703	4.12795
		1	rs32970987	38067627	0.465533	3.2133
		1	cfw-1-132200949	132200949	0.289118	5.94299
		2	rs218433445	29967902	0.057919	4.27023
		3	rs234024901	92749848	-0.0839215	3.69739
		3	cfw-3-148729735	148729735	0.187887	5.59168
		5	rs37062856	44166679	0.0839472	3.35794
		6	rs37702587	79512616	0.154763	4.28087
		6	cfw-6-91264959	91264959	-0.199284	5.36679
		6	rs251193059	124227047	0.192988	3.47122
		8	rs32927158	81344531	0.0651303	3.78193
		9	cfw-9-32239783	32239783	-0.101644	3.06132
		10	rs51488033	5521857	0.0652123	3.76075
		11	cfw-11-35771068	35771068	0.154395	3.91937
		13	rs29615744	20038574	-0.0759033	3.66171
		16	rs50793971	28493544	-0.0844495	4.63626
		17	rs50596012	11351441	-0.0922805	4.30845
		17	rs108916850	36189623	-0.529451	3.38848
		18	rs31763133	37749302	0.0726915	3.29547
		18	rs45725263	69469581	0.0672772	4.154
	MLMM	1	cfw-1-132200949	132200949	0.341455	5.36664e-06
		3	cfw-3-148729735	148729735	0.229258	5.39645e-06
	ISR	1	cfw-1-132200949	132200949	0.396339	4.98606e-09
		4	rs27847246	44695278	-0.164988	2.11143e-08
		3	cfw-3-148729735	148729735	0.235805	1.29891e-07
		12	rs29140544	82644844	-0.107179	7.58032e-07
		6	cfw-6-91264959	91264959	-0.248709	1.08549e-06
		17	rs50596012	11351441	-0.125759	2.64347e-06
		12	rs250495723	117863968	-0.17475	3.64835e-06
