## Supplementary Table 6 for "A new approach of dissecting genetic effects for complex traits"

### Sheet: Rice Grain Length
Supplementary Table 6.Associated SNPs identified by ISR, GEMMA, EMMAX, FaSTLMM, CMLM, MLMM, FarmCPU, and FASTmrEMMA in rice grain length. After processing the data, including filtering for missing data, minor allele frequencies (MAF <0.05), the data were composed of 464,831 SNPs and 1,132 individuals.MAF: minor allele frequency. Effect : estimated effect of single SNP. The critical value for sign…
Methods	Chr	SNP	Position(bp)	Effect	p-value	Gene
GEMMA	3	SNP-3.16732086	16733441	0.396581	8.1466e-61
	3	SNP-3.16712500	16713855	-0.222954	1.04683e-16
	3	SNP-3.16718013	16719368	-0.237988	2.0572e-16
	3	SNP-3.16710028	16711383	-0.231147	3.2892e-16
	5	SNP-5.5371749	5371772	0.180348	3.70458e-16
	3	SNP-3.16707153	16708508	-0.157411	2.07171e-15
	5	SNP-5.5372932	5372955	-0.174548	2.2198e-15
	3	SNP-3.16708587	16709942	-0.221349	2.95278e-15
	3	SNP-3.16704385	16705740	-0.210651	1.21091e-14
	3	SNP-3.16748155	16749510	-0.226278	3.00647e-14
EMMAX	3	SNP-3.16732086	16733441	0.389239	2.63623e-58
	3	SNP-3.16712500	16713855	-0.246713	8.08433e-20
	3	SNP-3.16718013	16719368	-0.259226	2.83781e-19
	3	SNP-3.16710028	16711383	-0.251062	8.19158e-19
	3	SNP-3.16708587	16709942	-0.243183	5.30108e-18
	3	SNP-3.16707153	16708508	-0.168333	7.72498e-18
	3	SNP-3.16704385	16705740	-0.233998	1.41835e-17
	5	SNP-5.5371749	5371772	0.187993	1.55822e-17
	3	SNP-3.16716276	16717631	-0.166043	2.45131e-17
	3	SNP-3.16748155	16749510	-0.246858	1.32543e-16
FASTLMM	3	SNP-3.16732086	16733441	0.392303	5.02543e-74
	3	SNP-3.16712500	16713855	-0.243292	8.14968e-24
	3	SNP-3.16707153	16708508	-0.186478	8.22949e-23
	3	SNP-3.16718013	16719368	-0.252297	9.25878e-23
	3	SNP-3.16710028	16711383	-0.241066	4.54612e-22
	3	SNP-3.16716276	16717631	-0.182983	7.58696e-22
	3	SNP-3.16704385	16705740	-0.232277	4.01e-21
	5	SNP-5.5371749	5371772	0.199613	5.19305e-21
	3	SNP-3.16708587	16709942	-0.232479	8.99501e-21
	3	SNP-3.16748155	16749510	-0.247718	2.63945e-20
	12	SNP-12.25474170	25507776	-0.10445	2.53383e-08
	12	SNP-12.25469131	25502737	0.101943	7.55428e-08
	12	SNP-12.25473766	25507372	-0.100789	7.87789e-08
	10	SNP-10.13521183	13592414	0.171398	6.34014e-08
CMLM	3	SNP-3.16732086	16733441	0.392955	4.37811e-49
	3	SNP-3.16712500	16713855	-0.250197	4.76528e-19
	3	SNP-3.16718013	16719368	-0.261403	1.68003e-18
	3	SNP-3.16710028	16711383	-0.254144	4.31044e-18
	3	SNP-3.16707153	16708508	-0.172488	1.5833e-17
	3	SNP-3.16704385	16705740	-0.23985	2.79994e-17
	3	SNP-3.16708587	16709942	-0.244307	4.4852e-17
	5	SNP-5.5371749	5371772	0.18975	6.05291e-17
	3	SNP-3.16716276	16717631	-0.169017	9.02157e-17
	3	SNP-3.16748155	16749510	-0.252293	1.95278e-16
FarmCPU	3	SNP-3.16732086	16733441	0.374446	3.0083e-112
	5	SNP-5.5371749	5371772	0.139263	1.76245e-30
	7	SNP-7.23509243	23510237	0.11954	1.79125e-14
	2	SNP-2.22750779	22756649	0.15185	9.14192e-12
	3	SNP-3.8097795	8098858	0.108621	3.40997e-11
	7	SNP-7.7181672	7182668	-0.0999752	4.22142e-10
	8	SNP-8.9899767	9900764	-0.0916464	5.12491e-10
	1	SNP-1.9474658	9475683	-0.0898812	2.28009e-09
	8	SNP-8.24582812	24585527	0.12693	3.0084e-09
	7	SNP-7.19148450	19149444	0.101816	3.65593e-09
	8	SNP-8.16396438	16399153	0.123668	6.14753e-09
	4	SNP-4.1209119	1213570	0.0872462	6.74212e-09
	4	SNP-4.34994137	35179257	-0.0953879	7.49118e-09
	7	SNP-7.13040774	13041768	-0.0751206	3.25639e-08
	1	SNP-1.28344343	28345388	0.095506	3.963e-08
MLMM_EBIC	3	SNP-3.16732086	16733441	0.401321	4.44e-64
	5	SNP-5.5371749	5371772	0.145119	1.99e-14
	10	SNP-10.13521183	13592414	0.150455	9.98e-08
MLMM_mBonf	3	SNP-3.16732086	16733441	0.401321	3.15174e-71
	5	SNP-5.5371749	5371772	0.145119	2.00734e-15
	10	SNP-10.13521183	13592414	0.150455	7.90239e-08
	3	SNP-3.16786622	16787749	-0.137424	7.91061e-08
ISR	3	SNP-3.16732086	16733441	0.42497	2.52e-157
	5	SNP-5.5371749	5371772	0.127074	1.39e-24
	8	SNP-8.26274001	26276716	0.191075	5.57e-16
	2	SNP-2.26672618	26678488	0.186452	2.91e-15
	3	SNP-3.16786622	16787749	-0.148867	5.77e-15
	11	SNP-11.3479712	3483810	-0.123807	1.8e-14
	2	SNP-2.22750779	22756649	0.183912	3.82e-14
	7	SNP-7.23509243	23510237	0.118592	4.26e-14
	10	SNP-10.13521183	13592414	0.135344	2.76e-13
	7	SNP-7.19148450	19149444	0.119733	2.15e-12
	1	SNP-1.24728305	24729350	-0.104641	7.63e-12
	11	SNP-11.2575343	2579440	0.0916284	1.2e-11
	4	SNP-4.25539140	25724279	-0.141287	5.99e-11
	3	SNP-3.20079620	20081110	-0.10415	2.24e-10
	8	SNP-8.3762163	3763161	0.0990978	1.71e-09
	5	SNP-5.6472533	6472594	0.113277	2.69e-09
	1	SNP-1.9464641	9465666	0.0925994	3.16e-09
	1	SNP-1.10026346	10027371	0.12995	9.15e-09
	10	SNP-10.4964513	4947977	-0.0781102	1.39e-08
	3	SNP-3.35395429	35402561	-0.123762	3.09e-08
	11	SNP-11.21141200	21607324	0.0691312	3.75e-08
	5	SNP-5.7052188	7052247	0.0878364	4.3e-08
	2	SNP-2.447552	447553	-0.067595	6.76e-08
	3	SNP-3.12918685	12919968	0.0844593	8.53e-08
	3	SNP-3.6610058	6611059	0.0927088	8.62e-08
FASTmrEMMA	3	SNP-3.16732086	16733441	0.246734	48.1339
	5	SNP-5.5388340	5388363	-0.114237	15.4599
	7	SNP-7.22036448	22037442	-0.0748076	11.1368
	6	SNP-6.24161002	24162000	-0.0842546	10.8848
	3	SNP-3.8097795	8098858	0.0721504	10.7427
	8	SNP-8.3152466	3153464	0.0576937	10.1143
	5	SNP-5.7200875	7200934	0.0718618	10.0712
	6	SNP-6.9089418	9090418	0.0567318	8.87163
	5	SNP-5.6752303	6752362	0.0868864	8.36366
	10	SNP-10.13579421	13650653	0.0622479	8.352
	3	SNP-3.5913292	5914293	-0.0617337	8.09784
	3	SNP-3.10103972	10105037	0.0574099	7.74167
	10	SNP-10.3959025	3960050	0.0548315	7.62122
	12	SNP-12.7873403	7875998	0.0573527	6.99266
	8	SNP-8.26814486	26817201	-0.0816628	6.57544
	5	SNP-5.15699797	15757257	-0.0479499	6.4449
	3	SNP-3.18006967	18008186	-0.0668084	6.25772
	8	SNP-8.6032002	6032998	0.0669134	5.94907
	7	SNP-7.10720942	10721937	0.0924504	5.89096
	2	SNP-2.34206395	34212265	0.0495758	5.65545
	6	SNP-6.27459336	27460334	0.0763375	5.62089
	3	SNP-3.6319432	6320433	-0.0730791	5.4786
	1	SNP-1.41027873	41028917	0.0240198	5.39261
	8	SNP-8.28077403	28080118	-0.044514	5.39074
	5	SNP-5.20590849	20653409	0.0781479	5.37034
	11	SNP-11.6894923	6899179	-0.0839894	5.35983
	7	SNP-7.23241571	23242565	-0.0762879	5.35879
	1	SNP-1.16524998	16526025	-0.0827521	5.21649
	3	SNP-3.29237409	29244358	-0.0527431	5.17921
	12	SNP-12.4143276	4144289	0.0453856	5.06041
	6	SNP-6.26477963	26478961	0.0779472	4.99385
	2	SNP-2.202018	202019	0.0480358	4.76729
	4	SNP-4.1852392	1856797	0.0574359	4.68299
	4	SNP-4.26624384	26809508	0.0470626	4.67492
	9	SNP-9.3804340	3805341	0.0551447	4.53733
	5	SNP-5.5501218	5501241	-0.0411071	4.43509
	9	SNP-9.14429575	14430577	-0.0725948	4.29995
	8	SNP-8.24876270	24878985	-0.0400275	4.16951
	8	SNP-8.7746192	7747189	0.0259933	4.15768
	2	SNP-2.1011457	1011458	-0.0406203	4.07641
	10	SNP-10.22476822	22548349	0.0511594	4.05165
	3	SNP-3.15946672	15948026	-0.0308677	4.03953
	3	SNP-3.25260149	25262069	0.0400071	4.0159
	4	SNP-4.30907142	31092254	0.0636141	3.90534
	2	SNP-2.26672618	26678488	0.101062	3.86887
	2	SNP-2.2403758	2403761	-0.0663768	3.62939
	4	SNP-4.20237227	20409184	-0.0265547	3.60528
	12	SNP-12.12098788	12101453	-0.0287748	3.57138
	10	SNP-10.4939605	4923069	-0.0315596	3.56823
	4	SNP-4.10721295	10730594	0.0453292	3.49183
	11	SNP-11.2570449	2574546	0.00219975	3.41193
	1	SNP-1.42968763	42969808	-0.0433085	3.30027
	3	SNP-3.4289746	4290745	-0.0295071	3.28687
	7	SNP-7.28416197	28417190	-0.0686725	3.05548
	1	SNP-1.11356569	11357594	0.0521722	3.00329
