## Supplementary Table 1-2 for "A new approach of dissecting genetic effects for complex traits"

### Sheet: Sheet1
Supplementary Table 1. The information of setting the effect size and PVE in first simulation scenarios
Chromosome	Position	Effect	PVE(h2%)
1	884146	2.2386	3.78
1	22328924	-1.6089	2.13
2	852811	1.4445	1.79
2	17529023	-1.3338	1.22
3	747079	-1.8779	2.57
3	18086746	1.6808	1.99
4	708467	-1.0891	0.93
4	16049848	2.4238	4.27
5	1015315	-2.1443	3.69
5	23897239	1.8481	2.51

### Sheet: Sheet2
Supplementary Table 2. Theaverage of running time (minutes) in forth simulation scenarios
Methods	rounds	Time (minutes)
FarmCPU	100	0.81
GEMMA	100	1.03
ISR	100	6.21
CMLM	100	7.7
MLMM	100	13.46
FASTmrEMMA	100	50.38
